# Clouds, oases for airborne microbes – Differential metagenomics/ metatranscriptomics analyses of cloudy and clear atmospheric situations

**DOI:** 10.1101/2023.12.14.571671

**Authors:** Raphaëlle Péguilhan, Florent Rossi, Muriel Joly, Engy Nasr, Bérénice Batut, François Enault, Barbara Ervens, Pierre Amato

## Abstract

Bacteria cells and fungal spores can aerosolize and remain suspended in the atmosphere for several days, exposed to water limitation, oxidation, and lack of nutrients. Using comparative metagenomics/metatranscriptomics, we show that clouds are associated with the activation of numerous metabolic functions in airborne microorganisms, including fungal spore germination. The whole phenomenon mirrors the rapid recovery of microbial activity in soils after rewetting by rain, known as the “Birch effect”. Insufficient nutrient resources in cloud droplets cause a famine that recycling cellular structures could alleviate. The recovery of metabolic activity by microorganisms in clouds could favor surface invasion upon deposition, but it may also compromise further survival upon cloud evaporation. In any case, clouds appear as floating biologically active aquatic systems.

**One-Sentence Summary:** Clouds activate metabolic processes in airborne microorganisms
