## Supplementary material for "Clouds, oases for airborne microbes – Differential metagenomics/ metatranscriptomics analyses of cloudy and clear atmospheric situations": Data S2

### Sheet: PhylumTable_Euk_reads_MG
Phylum	Total	A20200707	A20200708	A20200709	A20200922	A20201118	C20200311	C20200717	C20191002	C20201016	C20191022	C20201028	C20201103	C20201110	C20201119
Ascomycota	1219254	19604	12031	18281	30321	42546	31146	124330	188049	113338	249571	56014	48123	70019	215881
multi-affiliation	994203	4103	2574	3444	24354	47034	59297	58861	61160	111559	303916	84131	71126	78988	83656
Basidiomycota	488509	1995	1519	3821	12793	16589	19135	30873	28802	61586	154015	39965	34461	43847	39108
Apicomplexa	6850	224	162	114	269	457	757	369	331	640	2106	415	180	524	302
Bacillariophyta	4466	29	18	34	175	1086	1616	306	540	131	188	116	100	70	57
Euglenozoa	1404	13	20	5	15	70	90	24	68	83	515	71	32	383	15
Evosea	205	2	2	2	9	32	17	4	27	30	33	13	7	10	17
Cercozoa	49	1	0	0	4	2	7	2	1	9	11	8	0	2	2
Microsporidia	4	0	0	0	0	3	0	0	0	0	0	0	0	1	0

### Sheet: Class_MG
Class	Total	A20200707	A20200708	A20200709	A20200922	A20201118	C20200311	C20200717	C20191002	C20201016	C20191022	C20201028	C20201103	C20201110	C20201119
multi-affiliation	1625984	7396	4384	6240	40766	73654	89427	100719	106738	192260	491329	129022	109636	126715	147698
Leotiomycetes	370490	12048	7059	10949	11892	14141	4707	79213	114759	17036	42040	13670	5616	5594	31766
Sordariomycetes	229388	1654	1240	1814	2651	3728	2777	4631	24579	13768	21261	4047	8008	19371	119859
Tremellomycetes	155366	297	193	303	2424	5762	5746	10281	6719	16714	53102	13962	13304	13809	12750
Ustilaginomycetes	77313	1350	1111	3142	4762	1021	909	1702	8160	17311	17841	3301	2104	8822	5777
Dothideomycetes	67371	2575	1889	2781	2336	2050	1011	8838	6901	10339	16757	1480	1502	2913	5999
Saccharomycetes	60004	158	82	98	790	2525	2191	2314	3396	5826	22823	5049	4387	5789	4576
Schizosaccharomycetes	56870	28	21	38	978	2199	2180	1544	2588	6263	20280	5335	5292	5263	4861
Malasseziomycetes	42905	38	31	44	668	1361	1318	3632	2091	4251	16215	3719	3153	3410	2974
Eurotiomycetes	20403	193	140	192	372	768	756	1517	2578	2846	5946	588	789	1281	2437
Conoidasida	2862	28	14	12	62	117	205	91	110	281	1499	175	66	119	83
Aconoidasida	2596	148	129	70	100	111	270	136	125	269	482	196	79	306	175
Kinetoplastea	1404	13	20	5	15	70	90	24	68	83	515	71	32	383	15
Bacillariophyceae	1022	9	2	4	33	201	260	81	94	58	124	50	37	30	39
Cryptophyceae	495	30	9	7	65	21	133	31	19	24	81	36	12	19	8
Coscinodiscophyceae	217	3	0	0	13	56	61	9	25	8	16	11	5	8	2
Eumycetozoa	205	2	2	2	9	32	17	4	27	30	33	13	7	10	17
Chlorarachniophyceae	49	1	0	0	4	2	7	2	1	9	11	8	0	2	2

### Sheet: Order_MG
Order	Total	A20200707	A20200708	A20200709	A20200922	A20201118	C20200311	C20200717	C20191002	C20201016	C20191022	C20201028	C20201103	C20201110	C20201119
multi-affiliation	1684071	7862	4741	6630	42040	75351	90665	102962	112469	198492	501984	130701	112425	134649	163100
Helotiales	370490	12048	7059	10949	11892	14141	4707	79213	114759	17036	42040	13670	5616	5594	31766
Tremellales	155366	297	193	303	2424	5762	5746	10281	6719	16714	53102	13962	13304	13809	12750
Hypocreales	136230	1017	809	1202	842	1065	1021	1365	15177	4202	5550	1487	3815	2185	96493
Ustilaginales	77313	1350	1111	3142	4762	1021	909	1702	8160	17311	17841	3301	2104	8822	5777
Mycosphaerellales	67371	2575	1889	2781	2336	2050	1011	8838	6901	10339	16757	1480	1502	2913	5999
Saccharomycetales	60004	158	82	98	790	2525	2191	2314	3396	5826	22823	5049	4387	5789	4576
Schizosaccharomycetales	56870	28	21	38	978	2199	2180	1544	2588	6263	20280	5335	5292	5263	4861
Malasseziales	42905	38	31	44	668	1361	1318	3632	2091	4251	16215	3719	3153	3410	2974
Sordariales	29428	150	60	112	452	818	436	839	3155	2592	4062	722	1140	8404	6486
Eurotiales	20403	193	140	192	372	768	756	1517	2578	2846	5946	588	789	1281	2437
Glomerellales	3378	29	54	113	66	100	64	121	267	425	551	101	150	535	802
Eucoccidiorida	2862	28	14	12	62	117	205	91	110	281	1499	175	66	119	83
Magnaporthales	2539	11	9	4	44	58	40	83	259	335	484	80	118	327	687
Haemosporida	1659	72	76	54	70	78	47	94	100	235	388	69	44	248	84
Trypanosomatida	1404	13	20	5	15	70	90	24	68	83	515	71	32	383	15
Naviculales	1022	9	2	4	33	201	260	81	94	58	124	50	37	30	39
Piroplasmida	791	58	5	10	24	31	218	34	18	28	75	123	35	47	85
Cryptomonadales	283	3	3	3	21	12	107	15	16	18	54	15	4	11	1
Thalassiosirales	217	3	0	0	13	56	61	9	25	8	16	11	5	8	2
Dictyosteliales	205	2	2	2	9	32	17	4	27	30	33	13	7	10	17
Pyrenomonadales	133	27	5	3	27	3	16	6	1	3	16	11	4	7	4

### Sheet: Family_MG
Family	Total	A20200707	A20200708	A20200709	A20200922	A20201118	C20200311	C20200717	C20191002	C20201016	C20191022	C20201028	C20201103	C20201110	C20201119
multi-affiliation	1742904	8054	4835	6784	42830	77707	92857	105560	115806	204466	519768	134749	116574	142185	170729
Sclerotiniaceae	370490	12048	7059	10949	11892	14141	4707	79213	114759	17036	42040	13670	5616	5594	31766
Cryptococcaceae	155366	297	193	303	2424	5762	5746	10281	6719	16714	53102	13962	13304	13809	12750
Nectriaceae	130281	956	759	1123	696	831	761	1178	14747	3441	4558	1255	3368	1670	94938
Ustilaginaceae	77313	1350	1111	3142	4762	1021	909	1702	8160	17311	17841	3301	2104	8822	5777
Mycosphaerellaceae	67371	2575	1889	2781	2336	2050	1011	8838	6901	10339	16757	1480	1502	2913	5999
Schizosaccharomycetaceae	56870	28	21	38	978	2199	2180	1544	2588	6263	20280	5335	5292	5263	4861
Malasseziaceae	42905	38	31	44	668	1361	1318	3632	2091	4251	16215	3719	3153	3410	2974
Saccharomycetaceae	13517	36	24	27	126	486	148	249	663	1088	5706	1171	936	2043	814
Aspergillaceae	12324	139	103	137	268	419	458	1071	1973	1564	3468	267	352	773	1332
Chaetomiaceae	9703	48	14	47	162	264	201	211	606	850	1297	247	392	3085	2279
Sordariaceae	9369	69	36	34	180	240	120	365	1639	1102	1799	266	292	1707	1520
Glomerellaceae	3378	29	54	113	66	100	64	121	267	425	551	101	150	535	802
Debaryomycetaceae	3207	20	12	18	55	118	43	61	653	333	1183	194	172	188	157
Sarcocystidae	2586	22	11	11	46	68	145	67	97	259	1453	165	58	111	73
Pyriculariaceae	2539	11	9	4	44	58	40	83	259	335	484	80	118	327	687
Pichiaceae	2455	8	12	12	60	200	117	105	198	154	981	109	128	168	203
Clavicipitaceae	2344	21	16	24	42	72	68	69	126	435	496	129	163	245	438
Trichocomaceae	2121	20	12	22	44	72	37	96	234	294	603	57	104	131	395
Plasmodiidae	1659	72	76	54	70	78	47	94	100	235	388	69	44	248	84
Trichomonascaceae	1553	10	4	6	34	107	246	30	55	140	398	95	67	109	252
Trypanosomatidae	1404	13	20	5	15	70	90	24	68	83	515	71	32	383	15
Phaeodactylaceae	1022	9	2	4	33	201	260	81	94	58	124	50	37	30	39
Dipodascaceae	529	4	4	1	8	20	23	25	79	114	158	20	21	11	41
Theileriidae	441	10	2	1	6	5	207	10	5	8	47	13	16	39	72
Babesiidae	273	46	3	9	15	23	4	12	12	9	11	109	7	3	10
Thalassiosiraceae	217	3	0	0	13	56	61	9	25	8	16	11	5	8	2
Cryptomonadaceae	214	2	3	2	15	6	94	6	9	14	42	12	3	5	1
Dictyosteliaceae	205	2	2	2	9	32	17	4	27	30	33	13	7	10	17
Cryptosporidiidae	176	3	3	1	9	39	55	15	10	10	10	2	7	5	7
Geminigeraceae	133	27	5	3	27	3	16	6	1	3	16	11	4	7	4
Hemiselmidaceae	60	1	0	0	6	6	13	7	7	4	9	0	1	6	0
Phaffomycetaceae	11	0	1	0	1	1	2	0	0	0	6	0	0	0	0
Unikaryonidae	4	0	0	0	0	3	0	0	0	0	0	0	0	1	0

### Sheet: Genus_MG
Genus	Total	A20200707	A20200708	A20200709	A20200922	A20201118	C20200311	C20200717	C20191002	C20201016	C20191022	C20201028	C20201103	C20201110	C20201119
multi-affiliation	1768240	8471	5156	7758	43533	78468	93514	107143	117603	207562	526422	136112	117946	145480	173072
Botrytis	370490	12048	7059	10949	11892	14141	4707	79213	114759	17036	42040	13670	5616	5594	31766
Cryptococcus	155366	297	193	303	2424	5762	5746	10281	6719	16714	53102	13962	13304	13809	12750
Fusarium	130281	956	759	1123	696	831	761	1178	14747	3441	4558	1255	3368	1670	94938
Schizosaccharomyces	56870	28	21	38	978	2199	2180	1544	2588	6263	20280	5335	5292	5263	4861
Ustilago	55746	504	96	300	4289	361	225	547	7162	14751	13030	1886	849	7240	4506
Malassezia	42905	38	31	44	668	1361	1318	3632	2091	4251	16215	3719	3153	3410	2974
Zymoseptoria	37768	1932	1514	2446	1451	1139	589	4960	3772	5967	6867	890	862	1854	3525
Cercospora	20953	439	247	172	563	694	323	2769	2191	3179	6975	402	438	665	1896
Aspergillus	12324	139	103	137	268	419	458	1071	1973	1564	3468	267	352	773	1332
Sporisorium	11753	678	835	2062	227	347	342	828	551	1304	2330	597	399	635	618
Neurospora	9369	69	36	34	180	240	120	365	1639	1102	1799	266	292	1707	1520
Lachancea	8557	9	3	3	32	311	62	75	281	649	4333	845	728	744	482
Colletotrichum	3378	29	54	113	66	100	64	121	267	425	551	101	150	535	802
Thermothielavioides	3052	23	6	18	59	90	74	72	205	365	452	109	135	643	801
Pyricularia	2539	11	9	4	44	58	40	83	259	335	484	80	118	327	687
Toxoplasma	2460	9	9	5	33	65	132	50	92	249	1439	158	51	101	67
Thermothelomyces	2453	12	7	16	40	66	47	86	173	219	424	58	109	653	543
Pochonia	2344	21	16	24	42	72	68	69	126	435	496	129	163	245	438
Talaromyces	2121	20	12	22	44	72	37	96	234	294	603	57	104	131	395
Plasmodium	1659	72	76	54	70	78	47	94	100	235	388	69	44	248	84
Sugiyamaella	1553	10	4	6	34	107	246	30	55	140	398	95	67	109	252
Pichia	1276	6	12	4	24	102	35	66	149	73	499	48	72	76	110
Naumovozyma	1232	2	1	4	7	28	6	11	19	11	46	13	6	1054	24
Scheffersomyces	1195	0	2	1	5	32	9	7	36	87	589	122	118	119	68
Debaryomyces	1186	0	2	10	21	44	23	11	522	38	398	38	22	16	41
Brettanomyces	1097	0	0	7	36	96	81	28	42	75	459	48	51	85	89
Phaeodactylum	1022	9	2	4	33	201	260	81	94	58	124	50	37	30	39
Leishmania	940	10	4	1	6	31	21	10	14	26	400	30	10	368	9
Kluyveromyces	844	15	16	7	34	29	10	112	103	129	226	25	32	48	58
Yarrowia	529	4	4	1	8	20	23	25	79	114	158	20	21	11	41
Theileria	441	10	2	1	6	5	207	10	5	8	47	13	16	39	72
Candida	385	5	3	2	8	26	4	9	53	77	112	25	17	25	19
Tetrapisispora	371	2	1	0	4	8	5	7	29	44	187	12	17	22	33
Babesia	273	46	3	9	15	23	4	12	12	9	11	109	7	3	10
Saccharomyces	237	1	0	2	0	7	2	4	56	6	123	6	1	10	19
Eremothecium	222	1	2	1	2	25	4	6	31	24	49	21	14	15	27
Thalassiosira	217	3	0	0	13	56	61	9	25	8	16	11	5	8	2
Cryptomonas	214	2	3	2	15	6	94	6	9	14	42	12	3	5	1
Dictyostelium	205	2	2	2	9	32	17	4	27	30	33	13	7	10	17
Cryptosporidium	176	3	3	1	9	39	55	15	10	10	10	2	7	5	7
Kazachstania	147	0	1	5	5	7	3	2	30	8	27	15	9	25	10
Guillardia	133	27	5	3	27	3	16	6	1	3	16	11	4	7	4
Nakaseomyces	68	1	0	0	1	3	0	1	10	5	26	3	4	4	10
Zygosaccharomyces	63	0	0	0	2	1	1	0	7	8	38	1	0	3	2
Hemiselmis	60	1	0	0	6	6	13	7	7	4	9	0	1	6	0
Bigelowiella	49	1	0	0	4	2	7	2	1	9	11	8	0	2	2
Ogataea	48	2	0	1	0	0	0	9	5	6	11	6	2	4	2
Torulaspora	40	0	0	0	1	0	0	0	8	5	17	6	0	2	1
Besnoitia	31	3	0	1	3	0	1	1	1	6	7	1	3	2	2
Trypanosoma	20	0	11	0	1	0	1	1	3	0	2	0	0	0	1
Zygotorulaspora	20	0	0	0	0	2	0	0	2	1	1	0	3	3	8
Komagataella	11	0	1	0	1	1	2	0	0	0	6	0	0	0	0
Neospora	7	0	0	1	1	0	0	0	1	0	1	2	0	0	1
Encephalitozoon	4	0	0	0	0	3	0	0	0	0	0	0	0	1	0

### Sheet: Phylum_MT
Phylum	Total	A20200707	A20200708	A20200709	A20200922	A20201118	C20200311	C20200717	C20191002	C20201016	C20191022	C20201028	C20201103	C20201110	C20201119
Ascomycota	80959816	891638	969875	705642	2809451	4093537	1034394	4970744	8283425	5955084	11414017	5189250	3654411	3928635	27059713
multi-affiliation	72191388	422704	541488	372542	3424295	5054704	1750382	6657489	7211661	5303171	10790566	9229391	4290333	6319728	10822934
Basidiomycota	39099696	131243	167917	205801	1576427	2315918	913623	4715696	3601091	2746760	6742263	4936594	2182057	2893080	5971226
Apicomplexa	1324773	32846	90292	39721	118736	135745	19917	274459	86193	43229	71508	44497	52468	244983	70179
Bacillariophyta	478128	4470	7003	8351	38730	165122	55869	31795	57242	15962	19872	22762	9782	10323	30845
Euglenozoa	126349	1436	5399	5288	3157	25525	1358	2656	19271	13739	15467	11106	3735	5041	13171
Evosea	21758	299	774	721	1353	1135	170	1994	3829	1589	3193	924	428	557	4792
Cercozoa	7187	225	357	356	640	1791	122	342	948	626	743	601	49	129	258
Microsporidia	74	2	8	2	2	34	2	1	2	0	7	1	0	1	12

### Sheet: Class_MT
Class	Total	A20200707	A20200708	A20200709	A20200922	A20201118	C20200311	C20200717	C20191002	C20201016	C20191022	C20201028	C20201103	C20201110	C20201119
multi-affiliation	138745337	882574	994102	718613	6143936	8832485	3047673	11825594	13852261	10238321	21446060	15527154	7665415	10335993	27235156
Tremellomycetes	16100820	45863	50286	45971	577344	926512	338189	1755989	1436700	1163786	3109818	2004181	831137	1204887	2610157
Sordariomycetes	13121966	64795	84920	59030	211669	292936	69966	143970	1112075	485171	732023	281917	674522	592095	8316877
Dothideomycetes	7532162	246680	303761	212637	471891	465953	58599	931574	954003	735351	722391	274895	229992	318554	1605881
Malasseziomycetes	4395088	11053	11997	10755	127527	196963	66677	727607	359871	333717	955374	418215	194494	244609	736229
Leotiomycetes	4348763	76473	67753	55382	124423	377819	34452	510166	574213	244433	455738	203122	176345	128054	1320390
Saccharomycetes	4240411	52092	59137	40255	110267	283196	59194	374441	452579	425864	835984	417082	200059	212922	717339
Eurotiomycetes	2505386	21998	25448	21470	61927	127872	33618	104072	214300	239727	346560	82893	87069	97873	1040559
Schizosaccharomycetes	1052559	3205	4552	5680	34007	84058	18007	24405	104403	82051	266920	102047	54815	62686	205723
Ustilaginomycetes	708198	26480	65334	111627	15730	49549	6943	44666	64451	67905	77826	60193	21302	22608	73584
Aconoidasida	657083	22174	73434	24014	34149	37188	2562	146247	46957	16077	29371	18498	7457	160245	38710
Bacillariophyceae	221377	2253	3300	3954	9915	68274	16668	14531	27615	11244	15233	14463	4699	6099	23129
Conoidasida	206544	3693	3664	4229	23733	11088	3266	38452	10391	11069	21765	9924	39572	5427	20271
Cryptophyceae	198973	23267	28135	17812	19601	5366	16031	7207	27153	9054	22394	7516	1857	3862	9718
Kinetoplastea	126349	1436	5399	5288	3157	25525	1358	2656	19271	13739	15467	11106	3735	5041	13171
Eumycetozoa	21758	299	774	721	1353	1135	170	1994	3829	1589	3193	924	428	557	4792
Coscinodiscophyceae	19208	303	760	630	1522	5801	2342	1263	2642	436	776	395	316	836	1186
Chlorarachniophyceae	7187	225	357	356	640	1791	122	342	948	626	743	601	49	129	258

### Sheet: Order_MT
Order	Total	A20200707	A20200708	A20200709	A20200922	A20201118	C20200311	C20200717	C20191002	C20201016	C20191022	C20201028	C20201103	C20201110	C20201119
multi-affiliation	145466362	916007	1052739	744548	6287212	9006827	3081504	11908612	14479787	10482834	21834489	15681866	8003208	10626004	31360725
Tremellales	16100820	45863	50286	45971	577344	926512	338189	1755989	1436700	1163786	3109818	2004181	831137	1204887	2610157
Mycosphaerellales	7532162	246680	303761	212637	471891	465953	58599	931574	954003	735351	722391	274895	229992	318554	1605881
Malasseziales	4395088	11053	11997	10755	127527	196963	66677	727607	359871	333717	955374	418215	194494	244609	736229
Helotiales	4348763	76473	67753	55382	124423	377819	34452	510166	574213	244433	455738	203122	176345	128054	1320390
Saccharomycetales	4240411	52092	59137	40255	110267	283196	59194	374441	452579	425864	835984	417082	200059	212922	717339
Sordariales	3295486	21104	20604	14606	42008	77546	15805	44544	300301	118053	178872	61399	159382	192284	2048978
Eurotiales	2505386	21998	25448	21470	61927	127872	33618	104072	214300	239727	346560	82893	87069	97873	1040559
Hypocreales	2440359	11628	23651	17411	33636	36175	18183	19152	144942	85219	115592	53954	150429	91897	1638490
Schizosaccharomycetales	1052559	3205	4552	5680	34007	84058	18007	24405	104403	82051	266920	102047	54815	62686	205723
Glomerellales	744452	1428	2955	2692	6616	10140	2636	4741	52040	39763	59236	14539	27440	19897	500329
Ustilaginales	708198	26480	65334	111627	15730	49549	6943	44666	64451	67905	77826	60193	21302	22608	73584
Haemosporida	457710	16781	49259	18987	16168	30753	586	83717	39662	10905	21601	14501	5852	124356	24582
Naviculales	221377	2253	3300	3954	9915	68274	16668	14531	27615	11244	15233	14463	4699	6099	23129
Eucoccidiorida	206544	3693	3664	4229	23733	11088	3266	38452	10391	11069	21765	9924	39572	5427	20271
Piroplasmida	149239	3016	4152	4665	9168	4252	1759	58432	5192	3680	4219	3147	1047	33729	12781
Trypanosomatida	126349	1436	5399	5288	3157	25525	1358	2656	19271	13739	15467	11106	3735	5041	13171
Pyrenomonadales	87858	21004	23514	13391	9136	719	9775	1012	2857	1404	1174	866	372	1770	864
Cryptomonadales	75230	2004	3983	3467	5952	3164	6083	2866	12892	6706	14299	5030	1175	1925	5684
Dictyosteliales	21758	299	774	721	1353	1135	170	1994	3829	1589	3193	924	428	557	4792
Thalassiosirales	19208	303	760	630	1522	5801	2342	1263	2642	436	776	395	316	836	1186
Magnaporthales	13850	63	91	58	99	190	23	284	1721	685	1109	384	395	462	8286

### Sheet: Family_MT
Family	Total	A20200707	A20200708	A20200709	A20200922	A20201118	C20200311	C20200717	C20191002	C20201016	C20191022	C20201028	C20201103	C20201110	C20201119
multi-affiliation	152707147	954856	1097096	780039	6431163	9289465	3165114	12335263	15130363	10957720	22749245	16086582	8380530	11026786	34322925
Cryptococcaceae	16100820	45863	50286	45971	577344	926512	338189	1755989	1436700	1163786	3109818	2004181	831137	1204887	2610157
Mycosphaerellaceae	7532162	246680	303761	212637	471891	465953	58599	931574	954003	735351	722391	274895	229992	318554	1605881
Malasseziaceae	4395088	11053	11997	10755	127527	196963	66677	727607	359871	333717	955374	418215	194494	244609	736229
Sclerotiniaceae	4348763	76473	67753	55382	124423	377819	34452	510166	574213	244433	455738	203122	176345	128054	1320390
Nectriaceae	1121615	6367	12066	9366	7865	12054	6713	7159	62596	24404	28342	13226	47940	24681	858836
Schizosaccharomycetaceae	1052559	3205	4552	5680	34007	84058	18007	24405	104403	82051	266920	102047	54815	62686	205723
Saccharomycetaceae	869503	23285	30152	18992	32541	53519	8087	65814	109817	72306	142861	77874	45385	45473	143397
Glomerellaceae	744452	1428	2955	2692	6616	10140	2636	4741	52040	39763	59236	14539	27440	19897	500329
Chaetomiaceae	708690	16212	12392	7391	11420	22710	5190	16868	63446	45966	69486	12853	22508	38905	363343
Ustilaginaceae	708198	26480	65334	111627	15730	49549	6943	44666	64451	67905	77826	60193	21302	22608	73584
Sordariaceae	625875	1894	3729	3172	5933	14688	1791	6049	41115	18706	24291	7795	27526	32442	436744
Aspergillaceae	535041	11309	14930	11106	27632	50482	9076	52257	56050	41131	52260	14160	14779	25693	154176
Plasmodiidae	457710	16781	49259	18987	16168	30753	586	83717	39662	10905	21601	14501	5852	124356	24582
Trichocomaceae	435808	1901	1573	1691	4958	11963	2309	6360	44734	47755	67545	9284	11428	13973	210334
Clavicipitaceae	384876	1829	3714	3023	4475	9452	2681	3546	27950	30725	55404	18084	25906	20611	177476
Debaryomycetaceae	285133	2466	4018	2802	7522	25550	1077	5725	31905	90357	42601	19907	11130	12245	27828
Trichomonascaceae	237865	438	695	648	4944	23171	3654	3212	14495	12816	57760	16423	8339	7462	83808
Phaeodactylaceae	221377	2253	3300	3954	9915	68274	16668	14531	27615	11244	15233	14463	4699	6099	23129
Sarcocystidae	168321	2885	2606	2978	17970	7306	2251	34303	8151	9754	18759	8816	39008	4725	8809
Pichiaceae	144193	1563	1876	1513	2438	18809	2635	6276	10924	10170	23675	21441	4823	5433	32617
Trypanosomatidae	126349	1436	5399	5288	3157	25525	1358	2656	19271	13739	15467	11106	3735	5041	13171
Geminigeraceae	87858	21004	23514	13391	9136	719	9775	1012	2857	1404	1174	866	372	1770	864
Cryptomonadaceae	47656	448	560	494	4227	1549	3468	2306	8523	3644	12082	4647	989	1430	3289
Cryptosporidiidae	26928	534	702	833	3671	3014	897	1286	1620	855	1732	601	441	501	10241
Hemiselmidaceae	26202	1539	3403	2929	1713	1348	2607	527	4069	3043	1615	367	183	491	2368
Babesiidae	25270	524	562	695	2651	3512	298	1665	3328	2522	2352	2225	476	501	3959
Dictyosteliaceae	21758	299	774	721	1353	1135	170	1994	3829	1589	3193	924	428	557	4792
Theileriidae	21181	2105	2965	2516	2158	392	1298	987	994	897	938	734	465	595	4137
Thalassiosiraceae	19208	303	760	630	1522	5801	2342	1263	2642	436	776	395	316	836	1186
Pyriculariaceae	13850	63	91	58	99	190	23	284	1721	685	1109	384	395	462	8286
Dipodascaceae	7580	1385	331	461	617	1101	263	967	297	377	820	268	81	112	500
Unikaryonidae	74	2	8	2	2	34	2	1	2	0	7	1	0	1	12
Phaffomycetaceae	59	0	0	0	3	1	1	0	5	4	5	7	4	1	28

### Sheet: Genus_MT
Genus	Total	A20200707	A20200708	A20200709	A20200922	A20201118	C20200311	C20200717	C20191002	C20201016	C20191022	C20201028	C20201103	C20201110	C20201119
multi-affiliation	154204387	999352	1161297	845740	6504842	9390102	3179373	12482464	15319004	11084630	22935223	16147577	8428459	11096567	34629757
Cryptococcus	16100820	45863	50286	45971	577344	926512	338189	1755989	1436700	1163786	3109818	2004181	831137	1204887	2610157
Zymoseptoria	6439771	207311	256999	179439	402838	395017	49257	767629	822062	645292	591354	241858	195783	272549	1412383
Malassezia	4395088	11053	11997	10755	127527	196963	66677	727607	359871	333717	955374	418215	194494	244609	736229
Botrytis	4348763	76473	67753	55382	124423	377819	34452	510166	574213	244433	455738	203122	176345	128054	1320390
Fusarium	1121615	6367	12066	9366	7865	12054	6713	7159	62596	24404	28342	13226	47940	24681	858836
Schizosaccharomyces	1052559	3205	4552	5680	34007	84058	18007	24405	104403	82051	266920	102047	54815	62686	205723
Colletotrichum	744452	1428	2955	2692	6616	10140	2636	4741	52040	39763	59236	14539	27440	19897	500329
Neurospora	625875	1894	3729	3172	5933	14688	1791	6049	41115	18706	24291	7795	27526	32442	436744
Sporisorium	599825	18407	45237	76821	13258	44186	5867	38315	60565	61851	73486	57530	20228	19770	64304
Aspergillus	535041	11309	14930	11106	27632	50482	9076	52257	56050	41131	52260	14160	14779	25693	154176
Plasmodium	457710	16781	49259	18987	16168	30753	586	83717	39662	10905	21601	14501	5852	124356	24582
Talaromyces	435808	1901	1573	1691	4958	11963	2309	6360	44734	47755	67545	9284	11428	13973	210334
Cercospora	392478	8860	11680	8656	22533	26979	2923	61915	37539	38875	35624	12766	11796	15072	97260
Pochonia	384876	1829	3714	3023	4475	9452	2681	3546	27950	30725	55404	18084	25906	20611	177476
Thermothielavioides	375256	13803	9713	4466	6641	7562	1950	8312	20291	29700	47381	5841	8753	10331	200512
Kluyveromyces	357153	20290	24896	15074	20674	20283	2082	52023	57129	37072	28285	8226	7887	13061	50171
Lachancea	255470	1657	3350	2134	3063	19757	2665	5692	14890	19591	42459	56493	27166	19172	37381
Sugiyamaella	237865	438	695	648	4944	23171	3654	3212	14495	12816	57760	16423	8339	7462	83808
Phaeodactylum	221377	2253	3300	3954	9915	68274	16668	14531	27615	11244	15233	14463	4699	6099	23129
Toxoplasma	114441	989	1326	1464	5727	6240	2131	10882	5927	6879	16932	8107	38829	4366	4642
Candida	112941	927	1313	1118	4098	10976	452	2548	15334	53301	4706	6688	3009	4372	4099
Tetrapisispora	104265	954	1285	1230	2307	1271	618	4486	15861	4580	36711	2112	3580	5394	23876
Guillardia	87858	21004	23514	13391	9136	719	9775	1012	2857	1404	1174	866	372	1770	864
Brettanomyces	84081	371	755	650	1440	14198	2019	2729	4864	6401	13138	12211	2966	3222	19117
Scheffersomyces	74334	173	498	430	357	7834	361	374	4979	6393	21082	8745	5773	4815	12520
Cryptomonas	47656	448	560	494	4227	1549	3468	2306	8523	3644	12082	4647	989	1430	3289
Pichia	44770	635	644	581	621	3443	540	2753	4683	3082	9781	2743	1653	1885	11726
Thermothelomyces	29706	548	802	811	684	2133	439	1068	2617	1340	1844	737	1219	5730	9734
Cryptosporidium	26928	534	702	833	3671	3014	897	1286	1620	855	1732	601	441	501	10241
Hemiselmis	26202	1539	3403	2929	1713	1348	2607	527	4069	3043	1615	367	183	491	2368
Babesia	25270	524	562	695	2651	3512	298	1665	3328	2522	2352	2225	476	501	3959
Dictyostelium	21758	299	774	721	1353	1135	170	1994	3829	1589	3193	924	428	557	4792
Theileria	21181	2105	2965	2516	2158	392	1298	987	994	897	938	734	465	595	4137
Eremothecium	20945	62	34	69	2897	5366	291	83	2120	700	1264	717	726	1426	5190
Thalassiosira	19208	303	760	630	1522	5801	2342	1263	2642	436	776	395	316	836	1186
Ustilago	16078	939	2100	3776	833	725	79	778	856	2171	1021	376	143	933	1348
Pyricularia	13850	63	91	58	99	190	23	284	1721	685	1109	384	395	462	8286
Yarrowia	7580	1385	331	461	617	1101	263	967	297	377	820	268	81	112	500
Bigelowiella	7187	225	357	356	640	1791	122	342	948	626	743	601	49	129	258
Zygotorulaspora	6048	14	16	37	18	116	27	28	279	357	428	68	112	88	4460
Kazachstania	5576	31	30	81	98	150	31	199	1751	95	455	39	98	703	1815
Ogataea	1215	135	108	52	19	56	9	79	114	100	72	55	38	60	318
Besnoitia	978	61	50	38	187	19	1	366	96	18	82	9	3	4	44
Nakaseomyces	925	13	3	7	12	46	2	26	181	53	38	21	31	47	445
Leishmania	591	68	66	106	3	58	6	18	33	35	48	80	17	30	23
Debaryomyces	480	5	8	96	6	28	6	2	113	75	24	9	63	9	36
Trypanosoma	234	24	36	29	6	15	2	4	19	17	9	34	6	2	31
Zygosaccharomyces	173	0	5	2	21	7	1	12	20	5	53	4	7	1	35
Saccharomyces	145	7	11	1	1	3	0	4	11	23	47	6	15	1	15
Naumovozyma	135	0	7	0	5	24	0	1	14	2	10	4	4	29	35
Torulaspora	90	1	5	0	3	0	0	13	29	4	8	9	0	0	18
Encephalitozoon	74	2	8	2	2	34	2	1	2	0	7	1	0	1	12
Komagataella	59	0	0	0	3	1	1	0	5	4	5	7	4	1	28
Neospora	18	1	3	3	0	1	0	0	2	0	3	1	0	2	2
