## Supplementary material for "Clouds, oases for airborne microbes – Differential metagenomics/ metatranscriptomics analyses of cloudy and clear atmospheric situations": Data S3

### Sheet: Bacterial families
Bacterial family	Value	coef	stderr	N	N.not.0	pval
Halomonadaceae	MT	3.23068	0.275906	28	28	7.2035e-12
Amoebophilaceae	MT	3.13393	0.414888	28	15	5.1014e-08
Aphanizomenonaceae	MT	3.06818	0.472505	28	11	6.9799e-07
Mycoplasmataceae	MT	3.02639	0.404392	28	15	6.03554e-08
Clostridiaceae	MT	3.02324	0.622843	28	28	4.94147e-05
Fimbriimonadaceae	MT	2.96125	0.255887	28	13	9.32515e-12
Peptoniphilaceae	MT	2.57858	0.462713	28	19	7.46357e-06
Parachlamydiaceae	MT	2.53442	0.3346	28	16	4.85263e-08
Chroococcaceae	MT	2.46647	0.402713	28	15	1.78667e-06
Rickettsiaceae	MT	2.42909	0.311973	28	24	2.92839e-08
Treponemataceae	MT	2.13919	0.464782	28	8	9.59705e-05
Peptostreptococcaceae	MT	2.04142	0.324678	28	28	1.17765e-06
Anaerolineaceae	MT	2.00195	0.236507	28	6	6.03857e-09
Candidatus.Paracaedibacteraceae	MT	1.96274	0.247476	28	2	2.07995e-08
Ilumatobacteraceae	MT	1.91795	0.232337	28	23	9.77147e-09
Chthonomonadaceae	MT	1.89861	0.316637	28	2	2.48635e-06
Chitinophagaceae	MT	1.88367	0.207437	28	28	1.51776e-09
Blattabacteriaceae	MT	1.84606	0.530111	28	8	0.00177372
Kofleriaceae	MT	1.84181	0.269426	28	6	2.95335e-07
Pirellulaceae	MT	1.82565	0.248029	28	5	8.12971e-08
Isosphaeraceae	MT	1.78989	0.228027	28	28	2.52123e-08
Bdellovibrionaceae	MT	1.74657	0.229332	28	7	4.39415e-08
Caldilineaceae	MT	1.72953	0.297863	28	3	4.06168e-06
Fulvivirgaceae	MT	1.72164	0.275715	28	11	1.31516e-06
Pasteurellaceae	MT	1.71023	0.867663	28	28	0.0594467
Trueperaceae	MT	1.68692	0.310577	28	9	1.0799e-05
Verrucomicrobiaceae	MT	1.68245	0.281815	28	16	2.65973e-06
Steroidobacteraceae	MT	1.649	0.315074	28	11	1.81557e-05
Bryobacteraceae	MT	1.53913	0.316294	28	7	4.78482e-05
Turicibacteraceae	MT	1.53359	0.335103	28	21	0.000102816
Jatrophihabitantaceae	MT	1.50884	0.311802	28	7	5.13861e-05
Beijerinckiaceae	MT	1.39763	0.228878	28	11	1.87213e-06
Desulfobacteraceae	MT	1.39188	0.301301	28	1	9.17617e-05
Opitutaceae	MT	1.38001	0.337951	28	20	0.000375943
Candidatus.Nanopelagicaceae	MT	1.36587	0.287131	28	0	6.38369e-05
Acetobacteraceae	MT	1.33418	0.479383	28	28	0.00989655
Microcoleaceae	MT	1.32652	0.465284	28	12	0.00842405
Simkaniaceae	MT	1.3261	0.307804	28	1	0.000208464
Prevotellaceae	MT	1.3109	0.477373	28	9	0.0107998
Calotrichaceae	MT	1.27726	0.399585	28	17	0.00363443
Labilitrichaceae	MT	1.25966	0.207007	28	19	1.97747e-06
Hapalosiphonaceae	MT	1.25892	0.412907	28	6	0.00522473
Oscillatoriaceae	MT	1.25263	0.626499	28	25	0.0561157
Planctomycetaceae	MT	1.24546	0.204796	28	23	1.99605e-06
Lichenihabitantaceae	MT	1.22069	0.355416	28	12	0.00200228
Candidatus.Nanosynbacteraceae	MT	1.21221	0.221376	28	0	9.61728e-06
Akkermansiaceae	MT	1.18446	0.298958	28	0	0.000516208
Caedimonadaceae	MT	1.18108	0.354651	28	1	0.00260356
Glycomycetaceae	MT	1.17624	0.195621	28	0	2.38175e-06
Moraxellaceae	MT	1.16802	0.530531	28	28	0.0367675
Halobacteriovoraceae	MT	1.16742	0.204878	28	0	5.38216e-06
Iamiaceae	MT	1.14509	0.21989	28	27	1.94469e-05
Nakamurellaceae	MT	1.11701	0.232953	28	28	5.77378e-05
multi.affiliation	MT	1.10488	0.455621	28	28	0.0225579
Gemmataceae	MT	1.10403	0.241047	28	28	0.000101829
Eubacteriaceae	MT	1.06433	0.356465	28	3	0.0060919
Ktedonosporobacteraceae	MT	1.02352	0.408273	28	2	0.01876
Lachnospiraceae	MT	0.988179	0.199054	28	27	3.69159e-05
Alteromonadaceae	MT	0.957997	0.324491	28	6	0.00660589
Tepidiformaceae	MT	0.951946	0.344392	28	2	0.0103499
Nitrospiraceae	MT	0.93046	0.375525	28	14	0.0200393
Cyclobacteriaceae	MT	0.906194	0.32708	28	1	0.0101944
Solibacteraceae	MT	0.906126	0.353618	28	19	0.0165338
Acidimicrobiaceae	MT	0.854939	0.283978	28	0	0.00573612
Dermocarpellaceae	MT	0.848683	0.353856	28	1	0.0239362
Rhodospirillaceae	MT	0.831538	0.197894	28	28	0.00027565
Sandaracinaceae	MT	0.830354	0.314493	28	6	0.0138223
Pleomorphomonadaceae	MT	0.829602	0.210799	28	1	0.000553
Acidobacteriaceae	MT	0.82167	0.26606	28	28	0.00474505
Desulfovibrionaceae	MT	0.820579	0.189157	28	3	0.000192735
Bacteriovoracaceae	MT	0.805937	0.352095	28	2	0.0304501
Acholeplasmataceae	MT	0.80053	0.470318	28	3	0.100665
Alicyclobacillaceae	MT	0.796136	0.409186	28	2	0.062582
Gemmatimonadaceae	MT	0.7573	0.327274	28	28	0.0288344
Methylocystaceae	MT	0.756136	0.202563	28	15	0.00093469
Rikenellaceae	MT	0.688159	0.313855	28	2	0.0374812
Blastochloridaceae	MT	0.670451	0.232366	28	0	0.00776037
Nitrosomonadaceae	MT	0.657473	0.459546	28	14	0.164425
Hyphomonadaceae	MT	0.650025	0.292158	28	0	0.034976
Paludibacteraceae	MT	0.626131	0.414766	28	0	0.143203
Muribaculaceae	MT	0.601866	0.285124	28	0	0.0445536
Dermatophilaceae	MT	0.600033	0.326193	28	2	0.0772876
Eubacteriales.Family.XIII..Incertae.Sedis	MT	0.568491	0.294267	28	0	0.06434
Leptotrichiaceae	MT	0.56588	0.404416	28	2	0.173555
Cellvibrionaceae	MT	0.54704	0.294257	28	8	0.074373
Roseiflexaceae	MT	0.481271	0.303855	28	2	0.12531
Aurantimonadaceae	MT	0.453734	0.187618	28	23	0.022893
Peptococcaceae	MT	0.432626	0.176984	28	0	0.0215982
Atopobiaceae	MT	0.379001	0.262377	28	8	0.160546
Frankiaceae	MT	0.34678	0.186316	28	25	0.0740532
Phycisphaeraceae	MT	0.33957	0.209935	28	0	0.11784
Eggerthellaceae	MT	0.337269	0.200201	28	0	0.104024
Syntrophaceae	MT	0.31801	0.209904	28	0	0.14183
Sphingobacteriaceae	MT	0.311893	0.199363	28	28	0.129804
Euzebyaceae	MT	-0.390437	0.248131	28	0	0.127691
Sphingosinicellaceae	MT	-0.441759	0.285863	28	2	0.134347
Acidiferrobacteraceae	MT	-0.444459	0.24528	28	0	0.0815448
Chromatiaceae	MT	-0.455389	0.304451	28	2	0.146754
Sulfuricellaceae	MT	-0.456355	0.280592	28	1	0.115925
Geobacteraceae	MT	-0.467243	0.289837	28	2	0.119017
Rhodanobacteraceae	MT	-0.479846	0.227662	28	24	0.0448512
Caulobacteraceae	MT	-0.506705	0.145683	28	28	0.00179297
Alcaligenaceae	MT	-0.532148	0.170532	28	28	0.00438396
Geminocystaceae	MT	-0.5327	0.272468	28	0	0.0614014
Zymomonadaceae	MT	-0.537802	0.253621	28	0	0.0436649
Chlorobiaceae	MT	-0.556594	0.210634	28	0	0.013753
Zoogloeaceae	MT	-0.596143	0.304424	28	6	0.0610094
Waddliaceae	MT	-0.59742	0.385869	28	0	0.133651
Sterolibacteriaceae	MT	-0.607967	0.290839	28	1	0.0465058
Carnobacteriaceae	MT	-0.611384	0.293042	28	22	0.0469003
Chromobacteriaceae	MT	-0.617352	0.258418	28	0	0.024442
Bruguierivoracaceae	MT	-0.632782	0.300704	28	0	0.0451695
Sphaerobacteraceae	MT	-0.644125	0.344502	28	5	0.0728231
Hymenobacteraceae	MT	-0.644345	0.322823	28	28	0.0565112
Haliscomenobacteraceae	MT	-0.644395	0.303733	28	0	0.0435647
Cellulomonadaceae	MT	-0.687513	0.24804	28	28	0.010165
Tannerellaceae	MT	-0.695629	0.384955	28	1	0.0823425
Phreatobacteraceae	MT	-0.731635	0.242227	28	1	0.00559998
Thiobacillaceae	MT	-0.731989	0.29643	28	0	0.0204226
Sporomusaceae	MT	-0.733611	0.27638	28	0	0.0133793
Stellaceae	MT	-0.737728	0.273958	28	0	0.0122331
Sanguibacteraceae	MT	-0.741777	0.433946	28	11	0.0992927
Aerococcaceae	MT	-0.744882	0.398729	28	24	0.0730516
Ardenticatenaceae	MT	-0.756664	0.308389	28	1	0.0211586
Egicoccaceae	MT	-0.762759	0.278823	28	0	0.0110675
Methylobacteriaceae	MT	-0.789968	0.187924	28	28	0.000274404
Methylococcaceae	MT	-0.820358	0.55081	28	6	0.148422
Rhodobacteraceae	MT	-0.825703	0.397582	28	28	0.0478402
Pseudonocardiaceae	MT	-0.833729	0.158091	28	28	1.63414e-05
Oxalobacteraceae	MT	-0.83392	0.162821	28	28	2.43804e-05
Weeksellaceae	MT	-0.84263	0.161555	28	28	1.90331e-05
Geodermatophilaceae	MT	-0.86465	0.244232	28	28	0.00153099
Actinopolymorphaceae	MT	-0.89673	0.311848	28	1	0.00794422
Sphingomonadaceae	MT	-0.910519	0.152216	28	28	2.58047e-06
Parvibaculaceae	MT	-0.930796	0.315456	28	0	0.00663252
Rhodocyclaceae	MT	-0.933437	0.398002	28	4	0.0269181
Chroococcidiopsidaceae	MT	-0.935079	0.382686	28	1	0.0216453
Burkholderiaceae	MT	-0.940964	0.174012	28	28	1.15022e-05
Chelatococcaceae	MT	-0.980422	0.263242	28	1	0.000955188
Roseobacteraceae	MT	-0.996385	0.256086	28	13	0.000621125
Prolixibacteraceae	MT	-0.996648	0.255922	28	0	0.000615474
Corynebacteriaceae	MT	-1.00871	0.311325	28	28	0.00326171
Cardiobacteriaceae	MT	-1.01391	0.640145	28	2	0.125311
Bogoriellaceae	MT	-1.02059	0.274029	28	5	0.000955311
Myxococcaceae	MT	-1.04156	0.399706	28	22	0.0149676
Nocardioidaceae	MT	-1.04625	0.246875	28	28	0.000250761
Jiangellaceae	MT	-1.08136	0.326975	28	2	0.00275873
Rhizobiaceae	MT	-1.10355	0.172269	28	28	8.7119e-07
Psychromonadaceae	MT	-1.12548	0.393782	28	0	0.00828183
Enterococcaceae	MT	-1.13042	0.49235	28	15	0.0299902
Helicobacteraceae	MT	-1.14049	0.29128	28	0	0.00058264
Dietziaceae	MT	-1.14096	0.243724	28	26	7.79476e-05
Intrasporangiaceae	MT	-1.17592	0.25358	28	28	8.75714e-05
Bifidobacteriaceae	MT	-1.18009	0.285303	28	21	0.000327432
Micromonosporaceae	MT	-1.20911	0.265147	28	28	0.000107344
Microbacteriaceae	MT	-1.24887	0.287913	28	28	0.000192948
Gordoniaceae	MT	-1.25652	0.221525	28	23	5.75956e-06
Dermabacteraceae	MT	-1.25816	0.263967	28	28	6.22739e-05
Boseaceae	MT	-1.27445	0.264032	28	24	5.3071e-05
Enterobacteriaceae	MT	-1.29603	0.298946	28	28	0.000194133
Brucellaceae	MT	-1.30081	0.256671	28	10	2.80859e-05
Kribbellaceae	MT	-1.31245	0.326741	28	14	0.000447473
Tsukamurellaceae	MT	-1.32502	0.296775	28	0	0.000138063
Catenulisporaceae	MT	-1.33533	0.375714	28	4	0.00147802
Aeromonadaceae	MT	-1.34107	0.350176	28	8	0.000727801
Gallionellaceae	MT	-1.3563	0.570374	28	5	0.0250479
Pseudoalteromonadaceae	MT	-1.37803	0.43409	28	1	0.00383729
Micrococcaceae	MT	-1.40497	0.297172	28	28	6.89474e-05
Ruaniaceae	MT	-1.40968	0.277907	28	3	2.77577e-05
Stappiaceae	MT	-1.41575	0.316257	28	4	0.000133819
Promicromonosporaceae	MT	-1.43956	0.283288	28	10	2.70967e-05
Streptococcaceae	MT	-1.44971	0.557272	28	28	0.0151192
Erythrobacteraceae	MT	-1.45479	0.264668	28	28	9.10592e-06
Clostridiales.Family.XVII..Incertae.Sedis	MT	-1.48659	0.34756	28	3	0.000226198
Nocardiopsaceae	MT	-1.59411	0.270392	28	25	3.22437e-06
Phyllobacteriaceae	MT	-1.60586	0.220741	28	28	1.00159e-07
Xanthomonadaceae	MT	-1.63771	0.172999	28	28	6.55498e-10
Thermomonosporaceae	MT	-1.66993	0.27329	28	18	1.85283e-06
Dermacoccaceae	MT	-1.68665	0.444871	28	22	0.00080374
Nocardiaceae	MT	-1.69878	0.31059	28	28	9.77629e-06
Prochloraceae	MT	-1.71888	0.354386	28	1	4.98911e-05
Brevibacteriaceae	MT	-1.725	0.336923	28	28	2.45001e-05
Pectobacteriaceae	MT	-1.76789	0.356128	28	2	3.69333e-05
Microcystaceae	MT	-1.79987	0.242701	28	0	7.10975e-08
Kytococcaceae	MT	-1.81732	0.63582	28	16	0.00827981
Streptomycetaceae	MT	-1.81951	0.216298	28	28	6.80946e-09
Oceanospirillaceae	MT	-1.84266	0.236885	28	0	2.98098e-08
Erwiniaceae	MT	-1.92714	0.372407	28	28	2.1197e-05
Symbiobacteriaceae	MT	-1.93498	0.311232	28	1	1.40944e-06
Hafniaceae	MT	-1.93998	0.382965	28	2	2.82594e-05
Thermoactinomycetaceae	MT	-1.95312	0.342005	28	23	5.20769e-06
Candidatus.Brocadiaceae	MT	-2.02294	0.341536	28	1	3.003e-06
Immundisolibacteraceae	MT	-2.10579	0.427483	28	2	4.08488e-05
Streptosporangiaceae	MT	-2.11773	0.305506	28	19	2.32759e-07
Yersiniaceae	MT	-2.13718	0.317331	28	20	3.80229e-07
Ornithinimicrobiaceae	MT	-2.1725	0.292334	28	22	6.84656e-08
Shewanellaceae	MT	-2.18476	0.407274	28	6	1.28798e-05
Colwelliaceae	MT	-2.23042	0.504248	28	2	0.000154005
Bradyrhizobiaceae	MT	-2.23477	0.248954	28	28	1.90986e-09
Mycobacteriaceae	MT	-2.30256	0.378734	28	28	2.00561e-06
Vibrionaceae	MT	-2.39721	0.403475	28	18	2.86382e-06

### Sheet: Bacterial genera
Bacterial genus	Value	coef	stderr	N	N.not.0	pval
Dolichospermum	MT	4.30682	0.518777	28	14	8.77093e-09
Moorea	MT	4.04596	0.487039	28	16	8.66262e-09
Anaerococcus	MT	3.68256	0.414193	28	16	2.31005e-09
Halomonas	MT	3.62753	0.277678	28	28	6.23726e-13
Gloeocapsa	MT	3.57064	0.409931	28	16	3.46062e-09
Mycoplasma	MT	3.44398	0.404216	28	15	5.32145e-09
Clostridium	MT	3.39896	0.629993	28	28	1.18774e-05
Fimbriimonas	MT	3.32539	0.256806	28	14	7.61782e-13
Tuwongella	MT	3.31292	0.265878	28	15	1.81177e-12
Delftia	MT	3.26032	0.471314	28	27	2.41198e-07
Acidibrevibacterium	MT	3.1411	0.391239	28	22	1.65438e-08
Candidatus.Amoebophilus	MT	3.07133	0.397003	28	13	3.29699e-08
Singulisphaera	MT	2.98895	0.231917	28	25	8.47733e-13
Neokomagataea	MT	2.82212	0.276001	28	11	1.33114e-10
Candidatus.Xiphinematobacter	MT	2.71565	0.282821	28	13	4.90496e-10
Candidatus.Sulcia	MT	2.6788	0.650208	28	12	0.000341753
Rickettsia	MT	2.5945	0.389834	28	24	4.64027e-07
Candidatus.Protochlamydia	MT	2.53969	0.287062	28	16	2.54674e-09
Dyadobacter	MT	2.53814	0.266732	28	21	5.89968e-10
Treponema	MT	2.50333	0.46678	28	13	1.29264e-05
Isosphaera	MT	2.46905	0.296891	28	12	8.48301e-09
Romboutsia	MT	2.39289	0.365383	28	27	6.06583e-07
Pasteurella	MT	2.34385	0.913374	28	28	0.0163944
Flavisolibacter	MT	2.33418	0.251537	28	24	9.82198e-10
Candidatus.Paracaedibacter	MT	2.32688	0.251004	28	8	1.00234e-09
Candidatus.Hodgkinia	MT	2.29901	0.449256	28	8	2.466e-05
Neochlamydia	MT	2.29765	0.256273	28	9	1.95705e-09
Ilumatobacter	MT	2.28209	0.233268	28	26	3.34017e-10
Chthonomonas	MT	2.26275	0.318955	28	9	1.55854e-07
Verrucomicrobium	MT	2.25708	0.288511	28	13	2.68251e-08
Candidatus.Phycorickettsia	MT	2.24103	0.252917	28	7	2.47079e-09
Blattabacterium	MT	2.2102	0.535457	28	13	0.000334862
Haliangium	MT	2.20595	0.272542	28	14	1.42002e-08
Arachidicoccus	MT	2.1213	0.261607	28	14	1.37202e-08
Bdellovibrio	MT	2.11071	0.231391	28	14	1.38656e-09
Caldilinea	MT	2.09367	0.298195	28	8	1.86637e-07
Chryseolinea	MT	2.08578	0.275395	28	17	4.86126e-08
Pirellula	MT	2.08565	0.276172	28	10	5.12197e-08
Yoonia	MT	2.07332	0.298563	28	12	2.25683e-07
Truepera	MT	2.05106	0.306994	28	12	4.35054e-07
Steroidobacter	MT	2.01314	0.320376	28	16	1.18921e-06
Thioclava	MT	1.9397	0.385632	28	8	3.1054e-05
Paludibaculum	MT	1.90327	0.311022	28	10	1.81082e-06
Turicibacter	MT	1.89773	0.334286	28	27	5.68743e-06
Lautropia	MT	1.88897	0.430738	28	13	0.000170148
Acetobacterium	MT	1.87355	0.401623	28	8	8.13977e-05
Jatrophihabitans	MT	1.87298	0.312953	28	14	2.55988e-06
Luteolibacter	MT	1.85498	0.292836	28	13	1.04468e-06
Anaerocolumna	MT	1.84828	0.252551	28	14	9.00782e-08
Paraflavitalea	MT	1.81055	0.222585	28	11	1.29307e-08
Niabella	MT	1.79717	0.151995	28	12	5.81305e-12
Pseudobacter	MT	1.79571	0.233496	28	12	3.67646e-08
Lacibacter	MT	1.76488	0.282215	28	9	1.28389e-06
Granulibacter	MT	1.74102	0.330203	28	11	1.63902e-05
Anaerolinea	MT	1.73481	0.359794	28	6	5.38055e-05
Gemmatimonas	MT	1.71855	0.339118	28	22	2.81082e-05
Chitinophaga	MT	1.71097	0.22861	28	20	6.02931e-08
Simkania	MT	1.69024	0.308495	28	5	9.53689e-06
Acinetobacter	MT	1.68993	0.577053	28	28	0.0069951
Paeniclostridium	MT	1.67685	0.345613	28	10	4.96929e-05
Ruminococcus	MT	1.66368	0.284905	28	11	3.72883e-06
Calothrix	MT	1.6414	0.393062	28	23	0.000295099
Microcoleus	MT	1.64071	0.376863	28	13	0.000185023
Labilithrix	MT	1.6238	0.208253	28	25	2.85265e-08
Fischerella	MT	1.62306	0.407396	28	13	0.000487439
Planctomyces	MT	1.61124	0.227259	28	26	1.57557e-07
Methylovirgula	MT	1.59866	0.269241	28	8	2.89172e-06
Prevotella	MT	1.59651	0.49042	28	18	0.00313939
Liberibacter	MT	1.58899	0.28207	28	6	6.37267e-06
Lichenihabitans	MT	1.58483	0.364477	28	19	0.000187655
Candidatus.Nanosynbacter	MT	1.57635	0.223768	28	7	1.76149e-07
Akkermansia	MT	1.5486	0.294306	28	6	1.68579e-05
Candidatus.Nucleicultrix	MT	1.54522	0.357156	28	5	0.000198716
Stackebrandtia	MT	1.54038	0.192705	28	12	1.79636e-08
Halobacteriovorax	MT	1.53156	0.204379	28	3	5.89287e-08
Chloracidobacterium	MT	1.52465	0.238872	28	5	9.24254e-07
Candidatus.Saccharimonas	MT	1.51742	0.285332	28	8	1.45438e-05
Actinomarinicola	MT	1.50923	0.219899	28	28	2.7598e-07
Filomicrobium	MT	1.50609	0.247494	28	4	1.97638e-06
Roseococcus	MT	1.50571	0.156657	28	28	4.80697e-10
Candidatus.Phytoplasma	MT	1.49442	0.519067	28	7	0.00787763
Brevefilum	MT	1.49347	0.238687	28	3	1.27298e-06
Cellulosilyticum	MT	1.4881	0.341426	28	9	0.000182664
Nakamurella	MT	1.48115	0.236866	28	28	1.28577e-06
Opitutus	MT	1.47546	0.326282	28	14	0.000118693
Hydrogenophaga	MT	1.46641	0.550213	28	28	0.0130476
Inhella	MT	1.43743	0.312393	28	7	9.62809e-05
Candidatus.Nanopelagicus	MT	1.43677	0.280333	28	3	2.41557e-05
Candidatus.Vampirococcus	MT	1.43453	0.238429	28	2	2.35896e-06
Oxynema	MT	1.40672	0.326877	28	5	0.000211087
multi.affiliation	MT	1.39781	0.436246	28	28	0.00356554
Ktedonosporobacter	MT	1.38766	0.400541	28	9	0.00185624
Tardibacter	MT	1.3734	0.229556	28	4	2.57316e-06
Nibricoccus	MT	1.36893	0.341849	28	10	0.000462074
Parachlamydia	MT	1.3689	0.402527	28	10	0.00218065
Aquisphaera	MT	1.32501	0.24937	28	27	1.47217e-05
Tepidiforma	MT	1.31609	0.346355	28	7	0.000786287
Nitrospira	MT	1.29639	0.379424	28	20	0.00209454
Variibacter	MT	1.29327	0.265638	28	18	4.75408e-05
Chondromyces	MT	1.28457	0.283406	28	5	0.000115434
Brasilonema	MT	1.27895	0.398544	28	13	0.00352268
Candidatus.Solibacter	MT	1.27027	0.346056	28	25	0.00109673
Commensalibacter	MT	1.27022	0.276836	28	3	9.96374e-05
Nitrosomonas	MT	1.26353	0.401702	28	16	0.00412306
Rhodomicrobium	MT	1.2599	0.301973	28	5	0.00029798
Acidimicrobium	MT	1.21908	0.282179	28	6	0.000202008
Desulfosporosinus	MT	1.21861	0.190319	28	2	8.77741e-07
Stanieria	MT	1.21282	0.35002	28	6	0.00185367
Sandaracinus	MT	1.19449	0.31935	28	13	0.000916674
Hartmannibacter	MT	1.19374	0.206947	28	2	4.48396e-06
Asticcacaulis	MT	1.18307	0.254761	28	1	8.6063e-05
Cytobacillus	MT	1.17555	0.318551	28	16	0.00104286
Phnomibacter	MT	1.17102	0.291141	28	6	0.000441242
Bacteriovorax	MT	1.17008	0.34569	28	9	0.00227037
Lawsonella	MT	1.16365	0.589049	28	10	0.0589198
Acidiphilium	MT	1.16019	0.343891	28	22	0.00233437
Methylocystis	MT	1.15245	0.222343	28	21	2.07354e-05
Rubrivivax	MT	1.14271	0.338974	28	22	0.00234991
Anaerotignum	MT	1.13671	0.216951	28	1	1.78802e-05
Sporosarcina	MT	1.11989	0.248499	28	26	0.000123629
Peptoniphilus	MT	1.113	0.500267	28	5	0.0349831
Candidatus.Koribacter	MT	1.11012	0.371363	28	12	0.00603996
Tumebacillus	MT	1.10738	0.412634	28	11	0.0124972
Aurantimicrobium	MT	1.07254	0.281789	28	1	0.00077342
Limnoglobus	MT	1.06982	0.24981	28	23	0.000223064
Acetobacter	MT	1.06566	0.327839	28	15	0.00317734
Suicoccus	MT	1.06245	0.339582	28	6	0.00429678
Meiothermus	MT	1.05044	0.362283	28	2	0.00750112
Cohnella	MT	1.03505	0.246965	28	13	0.000283594
Blastochloris	MT	1.03459	0.232182	28	8	0.000141295
Labrys	MT	1.03433	0.243221	28	5	0.000241292
Defluviicoccus	MT	1.01797	0.320018	28	15	0.00377658
Alistipes	MT	1.01069	0.300872	28	11	0.00242113
Paludibacter	MT	0.990272	0.42082	28	6	0.0264544
Micropruina	MT	0.980975	0.330739	28	23	0.00639065
Cytophaga	MT	0.980158	0.318557	28	5	0.00487966
Oenococcus	MT	0.97344	0.235817	28	0	0.000334637
Lysinibacillus	MT	0.96727	0.345035	28	23	0.00943288
Desulfovibrio	MT	0.963065	0.178458	28	7	1.18356e-05
Cellvibrio	MT	0.957693	0.288764	28	19	0.00269483
Campylobacter	MT	0.956844	0.594331	28	14	0.119485
Phenylobacterium	MT	0.94083	0.242221	28	26	0.000631922
Ottowia	MT	0.940438	0.227319	28	6	0.000326715
Hoeflea	MT	0.93457	0.315033	28	6	0.00638197
Ralstonia	MT	0.92157	0.364247	28	26	0.0178007
Niastella	MT	0.92041	0.24638	28	10	0.000927764
Ehrlichia	MT	0.919204	0.389022	28	1	0.0258962
Rhizorhabdus	MT	0.916727	0.24458	28	4	0.000898485
Melaminivora	MT	0.910844	0.29504	28	3	0.00475783
Porphyromonas	MT	0.907185	0.491605	28	8	0.076405
Fibrella	MT	0.895905	0.404331	28	22	0.0356688
Staphylococcus	MT	0.884471	0.384318	28	28	0.0296366
Gemmata	MT	0.88233	0.265073	28	28	0.00261426
Rhizobacter	MT	0.863255	0.346338	28	24	0.0193826
Peptacetobacter	MT	0.845634	0.286279	28	3	0.00658079
Roseiflexus	MT	0.845411	0.311985	28	9	0.0117587
Roseicitreum	MT	0.825243	0.261651	28	1	0.00403702
Nodularia	MT	0.824341	0.414017	28	3	0.0570778
Lachnoclostridium	MT	0.821371	0.244357	28	9	0.00240804
Granulicella	MT	0.820991	0.322784	28	27	0.0172657
Skermanella	MT	0.819413	0.282297	28	28	0.00744435
Psychrobacillus	MT	0.814869	0.350384	28	10	0.0281059
Weizmannia	MT	0.808948	0.309253	28	18	0.0146266
Aureimonas	MT	0.806748	0.203005	28	27	0.000500251
Methylibium	MT	0.805378	0.258288	28	25	0.00440965
Candidatus.Planktophila	MT	0.801017	0.295805	28	1	0.01181
Minicystis	MT	0.799425	0.280129	28	24	0.00836813
Legionella	MT	0.793256	0.532723	28	22	0.148502
Oecophyllibacter	MT	0.786966	0.22199	28	1	0.00151252
Mucilaginibacter	MT	0.783608	0.267016	28	28	0.00689261
Adhaeribacter	MT	0.780753	0.210521	28	28	0.000994695
Fusobacterium	MT	0.77736	0.497036	28	7	0.129911
Pseudorhodobacter	MT	0.775299	0.247717	28	1	0.00428521
Gemmatirosa	MT	0.772714	0.339187	28	28	0.0311765
Pseudanabaena	MT	0.770463	0.316996	28	4	0.0222816
Paludisphaera	MT	0.769659	0.246665	28	27	0.0043868
Herbaspirillum	MT	0.766528	0.148906	28	27	2.2766e-05
Paenisporosarcina	MT	0.744347	0.236859	28	1	0.00415226
Planctopirus	MT	0.742184	0.254621	28	2	0.00722944
Thiomonas	MT	0.740241	0.156985	28	4	7.12472e-05
Jeotgalicoccus	MT	0.732327	0.371696	28	23	0.059549
Indioceanicola	MT	0.73154	0.265609	28	5	0.010595
Acidothermus	MT	0.726359	0.284062	28	0	0.0167391
Pontivivens	MT	0.725541	0.299485	28	2	0.0226778
Limnohabitans	MT	0.722722	0.235743	28	0	0.00501452
Bythopirellula	MT	0.718898	0.325996	28	1	0.0364832
Arenimonas	MT	0.7098	0.316614	28	14	0.0337236
Phycisphaera	MT	0.70371	0.206042	28	0	0.00210166
Paucibacter	MT	0.700189	0.28387	28	1	0.0205499
Roseimicrobium	MT	0.693381	0.234257	28	5	0.00648555
Gloeothece	MT	0.690574	0.404023	28	3	0.0993179
Blautia	MT	0.683292	0.298829	28	19	0.0306105
Hyphomicrobium	MT	0.680856	0.29411	28	19	0.0287706
Flintibacter	MT	0.670158	0.224675	28	0	0.00613632
Aminipila	MT	0.669837	0.294599	28	2	0.0314768
Leptotrichia	MT	0.669599	0.408641	28	4	0.113343
Acidobacterium	MT	0.666076	0.357602	28	16	0.0738528
Baekduia	MT	0.66477	0.247713	28	28	0.012499
Egibacter	MT	0.662054	0.306637	28	2	0.0402507
Clostridioides	MT	0.661848	0.284075	28	4	0.027849
Filimonas	MT	0.652708	0.228269	28	1	0.00825701
Acidithiobacillus	MT	0.650859	0.322918	28	4	0.0542917
Herminiimonas	MT	0.647534	0.30508	28	5	0.0434806
Paraoerskovia	MT	0.64505	0.342424	28	1	0.0708254
Terriglobus	MT	0.640471	0.344754	28	26	0.0745628
Actinotalea	MT	0.628325	0.34367	28	14	0.0790041
Salinibacterium	MT	0.622163	0.32618	28	22	0.0675702
Paenibacillus	MT	0.618893	0.231406	28	28	0.0127677
Kineococcus	MT	0.599192	0.299655	28	28	0.0560932
Frankia	MT	0.59823	0.172592	28	28	0.00184836
Roseimaritima	MT	0.591715	0.204858	28	0	0.00770305
Neobacillus	MT	0.589801	0.291577	28	5	0.0534908
Megamonas	MT	0.586943	0.390255	28	8	0.144633
Pedobacter	MT	0.583458	0.2306	28	28	0.0177963
Conexibacter	MT	0.582754	0.19608	28	28	0.00629836
Sphaerotilus	MT	0.549351	0.288341	28	1	0.0678688
Epidermidibacterium	MT	0.533345	0.341989	28	11	0.13096
Thauera	MT	0.532212	0.335199	28	13	0.124431
Pseudomonas	MT	0.513106	0.271559	28	28	0.0700281
Faecalibacterium	MT	0.510855	0.343656	28	20	0.149166
Beijerinckia	MT	0.493947	0.235041	28	0	0.0454352
Luteitalea	MT	0.48486	0.28185	28	28	0.0972653
Aquicella	MT	0.484707	0.314336	28	2	0.135158
Sandaracinobacter	MT	0.482246	0.265707	28	1	0.0810848
Glaciihabitans	MT	0.476485	0.31457	28	7	0.141907
Methylocella	MT	0.474425	0.276614	28	4	0.0982198
Alienimonas	MT	0.46668	0.278021	28	1	0.105216
Martelella	MT	0.449438	0.297772	28	7	0.14327
Flavobacterium	MT	0.441037	0.29501	28	28	0.146957
Pseudopedobacter	MT	0.436223	0.245719	28	0	0.0875577
Comamonas	MT	0.425359	0.245589	28	27	0.0951242
Hyphomonas	MT	0.420249	0.239074	28	0	0.0905478
Defluviimonas	MT	0.410848	0.260446	28	7	0.126776
Virgibacillus	MT	0.402763	0.269533	28	3	0.147136
Novosphingopyxis	MT	0.400047	0.258968	28	0	0.134486
Caproiciproducens	MT	0.382889	0.253497	28	0	0.142993
Sphingorhabdus	MT	0.34762	0.238785	28	3	0.157421
Microlunatus	MT	0.295104	0.213097	28	28	0.177873
Pseudonocardia	MT	-0.219533	0.147364	28	28	0.148327
Ferrovibrio	MT	-0.277055	0.171349	28	0	0.11797
Rhodobacter	MT	-0.318771	0.220495	28	27	0.160208
Novosphingobium	MT	-0.320497	0.166054	28	28	0.0645737
Solimonas	MT	-0.351023	0.221441	28	0	0.125015
Modestobacter	MT	-0.355221	0.143134	28	28	0.0198601
Phreatobacter	MT	-0.367495	0.247536	28	9	0.14967
Actinosynnema	MT	-0.372069	0.239215	28	0	0.131947
Methyloceanibacter	MT	-0.375604	0.268636	28	1	0.17387
Salinispora	MT	-0.381811	0.170063	28	0	0.0334874
Xylella	MT	-0.394525	0.266791	28	0	0.151212
Egicoccus	MT	-0.398619	0.277056	28	1	0.162146
Sutcliffiella	MT	-0.401553	0.2671	28	0	0.144791
Eubacterium	MT	-0.415166	0.283733	28	0	0.15539
Blastococcus	MT	-0.418903	0.263509	28	28	0.123987
Xylanimonas	MT	-0.424287	0.258927	28	0	0.113335
Lederbergia	MT	-0.426897	0.223134	28	0	0.0667961
Peteryoungia	MT	-0.446919	0.321708	28	0	0.176554
Actinoplanes	MT	-0.45905	0.319119	28	28	0.162224
Gluconacetobacter	MT	-0.464257	0.322575	28	3	0.162019
Intrasporangium	MT	-0.467908	0.336805	28	21	0.176539
Alkaliphilus	MT	-0.468678	0.324402	28	0	0.160474
Roseitalea	MT	-0.474396	0.274735	28	0	0.0960798
Parabacteroides	MT	-0.474935	0.301239	28	1	0.126977
Rhizobium	MT	-0.475092	0.209439	28	28	0.0318423
Saccharopolyspora	MT	-0.502741	0.360432	28	25	0.174871
Agrobacterium	MT	-0.503536	0.199942	28	28	0.0182785
Sphingobacterium	MT	-0.503721	0.306176	28	27	0.111966
Luteipulveratus	MT	-0.506083	0.339769	28	2	0.14839
Allokutzneria	MT	-0.515578	0.302249	28	0	0.0999643
Phycicoccus	MT	-0.529724	0.28002	28	28	0.0697149
Qipengyuania	MT	-0.531645	0.3287	28	3	0.117857
Cellulomonas	MT	-0.532212	0.275144	28	28	0.0640286
Actinopolymorpha	MT	-0.53259	0.310462	28	4	0.0981536
Ancylobacter	MT	-0.5345	0.318998	28	2	0.105812
Bordetella	MT	-0.546511	0.302598	28	19	0.0824991
Tardiphaga	MT	-0.554276	0.299168	28	28	0.0753061
Komagataeibacter	MT	-0.55432	0.319298	28	14	0.0943921
Sulfuritalea	MT	-0.556885	0.293278	28	1	0.0687376
Gryllotalpicola	MT	-0.570528	0.23281	28	0	0.0213009
Chroococcidiopsis	MT	-0.570938	0.385039	28	8	0.150147
Methylotenera	MT	-0.570983	0.367739	28	2	0.132588
Hypericibacter	MT	-0.574637	0.262831	28	5	0.0379852
Xanthobacter	MT	-0.599978	0.303843	28	2	0.0590195
Ureibacillus	MT	-0.611487	0.359049	28	13	0.100481
Alicycliphilus	MT	-0.615801	0.355834	28	3	0.0953794
Chelatococcus	MT	-0.616282	0.265987	28	10	0.0286459
Microcella	MT	-0.623032	0.39757	28	3	0.129183
Nitratireductor	MT	-0.62701	0.316203	28	1	0.0580323
Tannerella	MT	-0.63134	0.447008	28	4	0.1697
Draconibacterium	MT	-0.632507	0.252911	28	0	0.0190184
Caulobacter	MT	-0.640426	0.279823	28	28	0.0304698
Corynebacterium	MT	-0.644565	0.308154	28	28	0.0463785
Desulfotomaculum	MT	-0.644829	0.239892	28	0	0.0123723
Azospira	MT	-0.645288	0.451703	28	6	0.165032
Tistrella	MT	-0.646554	0.221017	28	0	0.00704928
Ochrobactrum	MT	-0.649421	0.22071	28	4	0.00676534
Planococcus	MT	-0.651751	0.36343	28	23	0.0845608
Propionibacterium	MT	-0.65303	0.252894	28	9	0.0158015
Exiguobacterium	MT	-0.655949	0.333666	28	26	0.0600761
Georgenia	MT	-0.656445	0.273637	28	17	0.0239057
Sphingomonas	MT	-0.663499	0.179745	28	28	0.00104006
Schlegelella	MT	-0.674533	0.261438	28	3	0.0158791
Acholeplasma	MT	-0.676055	0.263039	28	1	0.016244
Gemmobacter	MT	-0.677534	0.213514	28	0	0.00384939
Rhodovulum	MT	-0.680461	0.250679	28	1	0.0116304
Pandoraea	MT	-0.687045	0.266811	28	7	0.0160646
Neorhizobium	MT	-0.687943	0.224115	28	21	0.00496724
Advenella	MT	-0.70601	0.31041	28	1	0.0314277
Pedococcus	MT	-0.716178	0.33549	28	24	0.0423771
Oerskovia	MT	-0.716627	0.396978	28	7	0.0826364
Jiangella	MT	-0.717217	0.319462	28	11	0.0334896
Rhodanobacter	MT	-0.717973	0.34723	28	5	0.0487528
Ensifer	MT	-0.719951	0.33696	28	9	0.0422085
Massilistercora	MT	-0.724487	0.347458	28	1	0.0470207
Tatumella	MT	-0.727187	0.349072	28	0	0.0472079
Mitsuaria	MT	-0.730613	0.409524	28	3	0.0860915
Lentzea	MT	-0.735408	0.411036	28	10	0.0852471
Duganella	MT	-0.736036	0.235282	28	27	0.00430063
Longibaculum	MT	-0.738774	0.280791	28	0	0.014121
Marmoricola	MT	-0.744853	0.326312	28	28	0.0308728
Acidovorax	MT	-0.746515	0.394924	28	28	0.0699178
Herbiconiux	MT	-0.747248	0.388086	28	11	0.065174
Sorangium	MT	-0.74905	0.261547	28	26	0.00816793
Isoptericola	MT	-0.749396	0.322548	28	2	0.0282471
Verminephrobacter	MT	-0.750065	0.315296	28	1	0.0249926
Azorhizobium	MT	-0.753647	0.308359	28	2	0.0216162
Psychromonas	MT	-0.761335	0.39382	28	0	0.0641702
Methylobacterium	MT	-0.767758	0.212294	28	28	0.00126025
Streptacidiphilus	MT	-0.772657	0.28959	28	3	0.0129588
Diaminobutyricimonas	MT	-0.773353	0.232296	28	0	0.00261077
Dietzia	MT	-0.776815	0.247671	28	27	0.00421506
Azospirillum	MT	-0.781255	0.202198	28	26	0.000666198
Providencia	MT	-0.782807	0.519756	28	6	0.144094
Arachnia	MT	-0.789305	0.333598	28	1	0.0257152
Leptothrix	MT	-0.793553	0.299095	28	5	0.0134157
Leifsonia	MT	-0.797014	0.380154	28	19	0.0459106
Phytohabitans	MT	-0.799221	0.24333	28	11	0.00291942
Crocosphaera	MT	-0.799723	0.415056	28	2	0.0650028
Alcaligenes	MT	-0.799773	0.446308	28	7	0.0847833
Helicobacter	MT	-0.808909	0.285659	28	2	0.00881932
Pseudactinotalea	MT	-0.809959	0.199724	28	0	0.000404572
Dermabacter	MT	-0.822311	0.413614	28	6	0.0574239
Serpentinomonas	MT	-0.831317	0.336125	28	6	0.0202447
Pseudorhizobium	MT	-0.832422	0.331048	28	1	0.0184414
Agrococcus	MT	-0.837593	0.37457	28	27	0.0341406
Pyruvatibacter	MT	-0.848336	0.378234	28	5	0.033648
Sphingobium	MT	-0.856663	0.157677	28	28	1.07571e-05
Ramlibacter	MT	-0.876361	0.274496	28	20	0.00366921
Pelosinus	MT	-0.885108	0.394387	28	1	0.0335486
Capnocytophaga	MT	-0.889321	0.483451	28	7	0.0772836
Labrenzia	MT	-0.89092	0.345914	28	3	0.0160449
Gordonia	MT	-0.892377	0.213175	28	27	0.000287311
Porphyrobacter	MT	-0.89401	0.302223	28	6	0.00651391
Thermomonas	MT	-0.898876	0.35835	28	26	0.0186996
Archangium	MT	-0.900222	0.589071	28	10	0.138537
Massilia	MT	-0.906938	0.26852	28	28	0.00231196
Bosea	MT	-0.910314	0.257196	28	28	0.00153451
Terribacillus	MT	-0.912465	0.275946	28	1	0.00276206
Latilactobacillus	MT	-0.926834	0.500991	28	8	0.0757109
Nocardioides	MT	-0.930649	0.270436	28	28	0.00196843
Myroides	MT	-0.935662	0.492706	28	5	0.0687109
Aeribacillus	MT	-0.936212	0.346338	28	5	0.0119419
Kitasatospora	MT	-0.944528	0.324129	28	3	0.00724352
Kribbella	MT	-0.948311	0.321016	28	25	0.00657745
Loigolactobacillus	MT	-0.950633	0.45684	28	5	0.047436
Xylophilus	MT	-0.953218	0.24291	28	10	0.000569566
Tsukamurella	MT	-0.960882	0.294225	28	1	0.00305899
Bifidobacterium	MT	-0.96112	0.284295	28	27	0.00229362
Rhodoferax	MT	-0.963137	0.223175	28	22	0.000204476
Cloacibacterium	MT	-0.963395	0.556382	28	17	0.0952076
Tenacibaculum	MT	-0.96358	0.274584	28	0	0.00165686
Catenulispora	MT	-0.971185	0.368701	28	6	0.0140228
Tomitella	MT	-0.984813	0.282328	28	0	0.00174788
Thermobispora	MT	-0.996606	0.359799	28	9	0.0102102
Afipia	MT	-0.999211	0.331383	28	23	0.00567104
Thermus	MT	-1.00243	0.409482	28	4	0.0214243
Kaistella	MT	-1.01251	0.45312	28	10	0.0342604
Mixta	MT	-1.01273	0.504501	28	1	0.0552084
Pseudoalteromonas	MT	-1.01389	0.443569	28	3	0.0306647
Pseudoclostridium	MT	-1.01752	0.171479	28	0	2.92074e-06
Cellulosimicrobium	MT	-1.03042	0.332024	28	14	0.00457159
Cupriavidus	MT	-1.03098	0.155332	28	25	4.85676e-07
Pelagerythrobacter	MT	-1.03292	0.336148	28	0	0.00492825
Chryseobacterium	MT	-1.03331	0.187146	28	28	8.53529e-06
Phyllobacterium	MT	-1.04059	0.264751	28	4	0.000560312
Micrococcus	MT	-1.0672	0.459048	28	28	0.0281581
Peribacillus	MT	-1.07403	0.270801	28	24	0.000510638
Cereibacter	MT	-1.08998	0.263386	28	12	0.000325641
Paracoccus	MT	-1.09072	0.521802	28	28	0.0465147
Nostoc	MT	-1.09503	0.461003	28	26	0.0251925
Janibacter	MT	-1.09759	0.37358	28	27	0.00683723
Enterococcus	MT	-1.10511	0.504305	28	19	0.0375817
Luteimonas	MT	-1.10669	0.334356	28	24	0.00273976
Brachybacterium	MT	-1.10786	0.258944	28	28	0.000225497
Nocardia	MT	-1.11837	0.231647	28	25	5.29318e-05
Pimelobacter	MT	-1.12061	0.278661	28	6	0.000442099
Thermaerobacter	MT	-1.12245	0.346285	28	4	0.00325071
Aeromonas	MT	-1.13032	0.387788	28	14	0.0072305
Achromobacter	MT	-1.13299	0.264802	28	25	0.000225351
Sagittula	MT	-1.13858	0.279742	28	0	0.000389308
Neomicrococcus	MT	-1.1429	0.455284	28	7	0.0186185
Dyella	MT	-1.14462	0.239389	28	1	5.98437e-05
Polymorphum	MT	-1.146	0.263974	28	0	0.000191086
Mycolicibacter	MT	-1.14857	0.324858	28	6	0.00154937
Yersinia	MT	-1.15406	0.346742	28	12	0.00261641
Pseudoxanthomonas	MT	-1.15611	0.320621	28	22	0.0012951
Streptococcus	MT	-1.1874	0.585361	28	28	0.0528695
Clavibacter	MT	-1.18816	0.54763	28	27	0.0393587
Acidipropionibacterium	MT	-1.18947	0.23396	28	3	2.69216e-05
Azoarcus	MT	-1.19075	0.245598	28	4	5.01434e-05
Sulfitobacter	MT	-1.21763	0.337016	28	3	0.00127161
Ruania	MT	-1.21816	0.273591	28	13	0.000142584
Lacticaseibacillus	MT	-1.22163	0.593681	28	7	0.0497736
Humibacter	MT	-1.23203	0.287871	28	0	0.00022467
Lysobacter	MT	-1.23232	0.285791	28	27	0.000206437
Aliarcobacter	MT	-1.24762	0.440644	28	3	0.00882708
Klebsiella	MT	-1.25882	0.431521	28	16	0.00718937
Companilactobacillus	MT	-1.26262	0.572188	28	4	0.036373
Kocuria	MT	-1.26422	0.529163	28	28	0.0244356
Janthinobacterium	MT	-1.26469	0.480164	28	28	0.0140291
Thermomonospora	MT	-1.26868	0.323374	28	11	0.000570895
Agromyces	MT	-1.27037	0.324145	28	21	0.000577061
Curtobacterium	MT	-1.27898	0.388645	28	28	0.00287344
Cryobacterium	MT	-1.28012	0.405677	28	17	0.00402193
Arthrobacter	MT	-1.28276	0.296425	28	28	0.000198216
Burkholderia	MT	-1.28895	0.162243	28	28	2.01481e-08
Rhodopseudomonas	MT	-1.29214	0.243903	28	23	1.53401e-05
Shinella	MT	-1.29961	0.269885	28	2	5.47042e-05
Kinneretia	MT	-1.30222	0.461573	28	2	0.00904157
Flaviflexus	MT	-1.33102	0.331223	28	5	0.000445495
Pectobacterium	MT	-1.33826	0.326528	28	3	0.000361488
Microvirga	MT	-1.34901	0.228056	28	28	3.06425e-06
Nocardiopsis	MT	-1.34942	0.358042	28	23	0.000851698
Prochlorococcus	MT	-1.35474	0.355181	28	2	0.000757537
Tsuneonella	MT	-1.35513	0.281077	28	10	5.38767e-05
Corallococcus	MT	-1.36068	0.524179	28	19	0.0153156
Brevibacterium	MT	-1.36086	0.332819	28	28	0.000370665
Sphingopyxis	MT	-1.3708	0.196108	28	27	2.01555e-07
Brucella	MT	-1.38077	0.318863	28	13	0.000196734
Pediococcus	MT	-1.38416	0.479709	28	6	0.00775877
Dermacoccus	MT	-1.39188	0.479595	28	26	0.00745258
Aminobacter	MT	-1.39253	0.236754	28	6	3.34145e-06
Geodermatophilus	MT	-1.40587	0.413378	28	27	0.00217971
Kroppenstedtia	MT	-1.40896	0.320327	28	10	0.000164385
Variovorax	MT	-1.41321	0.267395	28	28	1.586e-05
Glutamicibacter	MT	-1.41327	0.391194	28	26	0.00127252
Saccharothrix	MT	-1.41519	0.32459	28	8	0.000181962
Silicimonas	MT	-1.42367	0.301766	28	1	7.07918e-05
Altererythrobacter	MT	-1.42837	0.319635	28	25	0.000136611
Rouxiella	MT	-1.42973	0.495945	28	4	0.00780659
Actinomadura	MT	-1.43387	0.287612	28	22	3.49221e-05
Microcystis	MT	-1.43572	0.24321	28	1	3.16103e-06
Rhodococcus	MT	-1.441	0.320161	28	28	0.000125518
Microbacterium	MT	-1.44994	0.286461	28	28	2.85677e-05
Kytococcus	MT	-1.45318	0.632437	28	22	0.0298743
Pannonibacter	MT	-1.4539	0.378216	28	5	0.000701163
Mycobacteroides	MT	-1.4711	0.940851	28	13	0.130007
Amycolatopsis	MT	-1.4784	0.386512	28	20	0.00073674
Laceyella	MT	-1.48043	0.586804	28	15	0.0180946
Thermoactinomyces	MT	-1.48997	0.374662	28	23	0.000496594
Erythrobacter	MT	-1.49646	0.299521	28	8	3.39444e-05
Plantibacter	MT	-1.49701	0.496429	28	26	0.00566715
Priestia	MT	-1.50597	0.336893	28	17	0.000136102
Alkalihalobacillus	MT	-1.51152	0.289729	28	17	1.89701e-05
Planomicrobium	MT	-1.53267	0.403428	28	15	0.000787699
Thermobifida	MT	-1.54564	0.295542	28	24	1.83396e-05
Salipiger	MT	-1.56044	0.258242	28	1	2.20624e-06
Symbiobacterium	MT	-1.57084	0.316054	28	3	3.63571e-05
Elizabethkingia	MT	-1.5794	0.287141	28	3	9.01615e-06
Mesorhizobium	MT	-1.59404	0.235425	28	28	3.47479e-07
Thermobacillus	MT	-1.60486	0.44193	28	8	0.00121278
Nonomuraea	MT	-1.65569	0.297577	28	19	7.63811e-06
Candidatus.Kuenenia	MT	-1.65879	0.340602	28	3	4.73383e-05
Stenotrophomonas	MT	-1.66064	0.265652	28	28	1.29208e-06
Streptomyces	MT	-1.66635	0.225554	28	28	7.61154e-08
Myxococcus	MT	-1.6724	0.464085	28	10	0.00130234
Xanthomonas	MT	-1.67262	0.244006	28	24	2.81842e-07
Micromonospora	MT	-1.68464	0.210072	28	28	1.69055e-08
Ewingella	MT	-1.7315	0.29607	28	0	3.64427e-06
Starkeya	MT	-1.73198	0.447824	28	6	0.000659777
Buttiauxella	MT	-1.73866	0.346079	28	2	3.15528e-05
Immundisolibacter	MT	-1.74165	0.432007	28	3	0.000430579
Ornithinimicrobium	MT	-1.75212	0.305208	28	28	4.81752e-06
Plantactinospora	MT	-1.76855	0.249804	28	8	1.61527e-07
Mycobacterium	MT	-1.79599	0.32458	28	28	8.27503e-06
Rathayibacter	MT	-1.80868	0.40336	28	28	0.00013121
Methylocaldum	MT	-1.81263	0.647997	28	9	0.00957043
Shewanella	MT	-1.8342	0.400298	28	11	0.000101304
Kosakonia	MT	-1.83927	0.412378	28	5	0.000139733
Epilithonimonas	MT	-1.8519	0.377205	28	4	4.26672e-05
Sinorhizobium	MT	-1.86044	0.228899	28	16	1.31259e-08
Paraburkholderia	MT	-1.8723	0.187338	28	24	2.14561e-10
Saccharomonospora	MT	-1.88463	0.329615	28	25	5.11532e-06
Colwellia	MT	-1.90984	0.495414	28	4	0.000681536
Serratia	MT	-1.91094	0.394062	28	20	5.00171e-05
Leclercia	MT	-1.91542	0.422749	28	8	0.00011596
Pantoea	MT	-1.9773	0.381172	28	28	2.05061e-05
Citrobacter	MT	-1.98725	0.463483	28	8	0.000220077
Methylorubrum	MT	-2.00055	0.306483	28	25	6.40492e-07
Caballeronia	MT	-2.00436	0.357339	28	8	6.7877e-06
Acetivibrio	MT	-2.02882	0.385626	28	9	1.68919e-05
Geobacillus	MT	-2.04444	0.260822	28	16	2.58753e-08
Mammaliicoccus	MT	-2.07015	0.460681	28	23	0.00012792
Pseudarthrobacter	MT	-2.07107	0.463086	28	26	0.000135329
Serinicoccus	MT	-2.0923	0.285167	28	17	8.60842e-08
Streptosporangium	MT	-2.09347	0.356271	28	20	3.3912e-06
Nitrobacter	MT	-2.22053	0.328467	28	18	3.56795e-07
Vibrio	MT	-2.33967	0.361832	28	20	7.47847e-07
Mycolicibacterium	MT	-2.41286	0.234479	28	28	1.16444e-10
Lelliottia	MT	-2.47193	0.393129	28	5	1.17669e-06
Erwinia	MT	-2.50323	0.370366	28	24	3.5812e-07
Rahnella	MT	-2.62869	0.369759	28	16	1.50242e-07
Enterobacter	MT	-2.63462	0.385441	28	16	2.95861e-07
Bradyrhizobium	MT	-2.71039	0.333673	28	28	1.32755e-08
Raoultella	MT	-2.71955	0.416597	28	4	6.39571e-07
Novibacillus	MT	-2.83725	0.306501	28	14	1.032e-09

### Sheet: Eukaryotic families
Eukaryotic family	Value	coef	stderr	N	N.not.0	pval
Sarcocystidae	MT	0.387342	0.269523	28	5	0.162604
Trichomonascaceae	MT	0.45391	0.302785	28	8	0.145889
Debaryomycetaceae	MT	0.373328	0.247651	28	12	0.143745
Dictyosteliaceae	MT	0.28197	0.176269	28	0	0.121758
multi.affiliation	MT	0.35066	0.213608	28	28	0.112715
Malasseziaceae	MT	0.660511	0.399033	28	28	0.109891
Cryptococcaceae	MT	0.606113	0.344357	28	28	0.0901475
Aspergillaceae	MT	-0.295959	0.145059	28	28	0.0516021
Mycosphaerellaceae	MT	0.532738	0.259718	28	28	0.0504478
Schizosaccharomycetaceae	MT	-0.859007	0.410322	28	26	0.0462051
Cryptosporidiidae	MT	0.666152	0.313493	28	0	0.0432595
Clavicipitaceae	MT	0.501731	0.234946	28	11	0.0423056
Sordariaceae	MT	-0.6264	0.289487	28	20	0.0398475
Trichocomaceae	MT	0.570264	0.247249	28	8	0.0293124
Trypanosomatidae	MT	0.658811	0.271343	28	5	0.0224091
Geminigeraceae	MT	1.59734	0.636995	28	5	0.0187315
Saccharomycetaceae	MT	0.662918	0.24626	28	27	0.0122592
Plasmodiidae	MT	1.06151	0.39259	28	13	0.0119225
Dipodascaceae	MT	-1.2331	0.325728	28	0	0.000815578
Cryptomonadaceae	MT	1.29396	0.335868	28	1	0.000685879
Hemiselmidaceae	MT	1.68979	0.402199	28	0	0.000276045
Phaeodactylaceae	MT	1.3068	0.284335	28	9	9.76507e-05
Nectriaceae	MT	-2.03367	0.396053	28	25	2.3552e-05
Ustilaginaceae	MT	-1.77584	0.310812	28	28	5.17076e-06
Sclerotiniaceae	MT	-1.75632	0.298932	28	28	3.39758e-06
Pyriculariaceae	MT	-2.95839	0.30066	28	4	2.96532e-10
Phaffomycetaceae	MT	-3.491	0.300201	28	0	8.38223e-12

### Sheet: Eukaryotic genera
Eukaryotic genus	Value	coef	stderr	N	N.not.0	pval
Kluyveromyces	MT	2.67901	0.239952	28	20	2.0379e-11
Hemiselmis	MT	2.43048	0.402695	28	7	2.24657e-06
Guillardia	MT	2.33803	0.628824	28	7	0.000970879
Tetrapisispora	MT	2.20465	0.231078	28	13	5.59142e-10
Phaeodactylum	MT	2.04749	0.31287	28	19	6.13937e-07
Cryptomonas	MT	2.03465	0.354606	28	9	4.85494e-06
Candida	MT	1.91867	0.2678	28	13	1.31154e-07
Plasmodium	MT	1.8022	0.369586	28	28	4.65838e-05
Zymoseptoria	MT	1.60587	0.263683	28	28	1.95212e-06
Cryptosporidium	MT	1.40684	0.329981	28	6	0.000234564
Malassezia	MT	1.4012	0.423719	28	28	0.00276053
Cryptococcus	MT	1.3468	0.370156	28	28	0.00119129
Talaromyces	MT	1.31095	0.24796	28	27	1.57834e-05
Pochonia	MT	1.24242	0.23385	28	28	1.47433e-05
Thermothielavioides	MT	1.22471	0.24812	28	27	3.97938e-05
Bigelowiella	MT	1.20559	0.314206	28	0	0.000714247
Sugiyamaella	MT	1.1946	0.329279	28	20	0.0012239
Thalassiosira	MT	1.17175	0.393639	28	5	0.00622713
Babesia	MT	1.12266	0.369021	28	8	0.00531018
Brettanomyces	MT	1.09337	0.335015	28	18	0.00307561
multi.affiliation	MT	1.08279	0.232677	28	28	8.38661e-05
Dictyostelium	MT	1.02266	0.172526	28	4	2.96838e-06
Scheffersomyces	MT	0.953537	0.430156	28	12	0.0355961
Colletotrichum	MT	0.940846	0.298643	28	28	0.00407284
Theileria	MT	0.938199	0.413694	28	6	0.0318797
Toxoplasma	MT	0.868692	0.301248	28	24	0.00779158
Lachancea	MT	0.774127	0.420942	28	25	0.0773584
Eremothecium	MT	0.497144	0.363093	28	3	0.182651
Aspergillus	MT	0.444727	0.143601	28	28	0.00464523
Sporisorium	MT	0.426453	0.333392	28	28	0.212148
Cercospora	MT	-0.349712	0.208111	28	28	0.104855
Ogataea	MT	-0.47511	0.286344	28	0	0.109086
Yarrowia	MT	-0.492414	0.32373	28	2	0.140313
Kazachstania	MT	-0.531958	0.290291	28	0	0.078355
Thermothelomyces	MT	-0.707245	0.228931	28	21	0.00473275
Botrytis	MT	-1.01564	0.288112	28	28	0.00159114
Besnoitia	MT	-1.09616	0.447751	28	0	0.0214189
Fusarium	MT	-1.29298	0.383732	28	28	0.00235932
Nakaseomyces	MT	-1.48217	0.233232	28	0	9.91892e-07
Trypanosoma	MT	-1.4947	0.427437	28	1	0.00170966
Pyricularia	MT	-2.2177	0.300186	28	13	7.61239e-08
Zygosaccharomyces	MT	-2.47062	0.251598	28	0	3.09228e-10
Komagataella	MT	-2.75031	0.301783	28	0	1.41214e-09
Torulaspora	MT	-2.96002	0.305504	28	0	4.07652e-10
Leishmania	MT	-3.02679	0.408685	28	2	7.28074e-08
Neospora	MT	-3.15182	0.327045	28	0	4.55025e-10
Saccharomyces	MT	-3.41797	0.324075	28	0	6.91656e-11
Debaryomyces	MT	-3.77516	0.396738	28	3	5.90176e-10
Ustilago	MT	-4.12302	0.407834	28	17	1.68887e-10
Naumovozyma	MT	-4.44847	0.381218	28	1	7.77005e-12
