## Supplementary material for "Clouds, oases for airborne microbes – Differential metagenomics/ metatranscriptomics analyses of cloudy and clear atmospheric situations": Data S7

### Sheet: Cellular components
GO_ID	GO_Name	Coefficient
GO:0005634	nucleus	55.9946
GO:0005829	cytosol	42.5944
GO:0016021	integral component of membrane	23.1113
GO:0005743	mitochondrial inner membrane	20.4466
GO:0005739	mitochondrion	13.0248
GO:0005576	extracellular region	12.5001
GO:0022625	cytosolic large ribosomal subunit	10.4445
GO:0031966	mitochondrial membrane	9.57564
GO:0010494	cytoplasmic stress granule	8.86414
GO:0005615	extracellular space	8.50109
GO:0005794	Golgi apparatus	7.83472
GO:0005737	cytoplasm	7.7081
GO:0005789	endoplasmic reticulum membrane	7.17049
GO:0000785	chromatin	5.87574
GO:0022627	cytosolic small ribosomal subunit	5.51655
GO:0070469	respirasome	5.45311
GO:0000324	fungal-type vacuole	5.34597
GO:0005730	nucleolus	5.21925
GO:0045275	respiratory chain complex III	5.07593
GO:0005751	mitochondrial respiratory chain complex IV	4.91884
GO:1990904	ribonucleoprotein complex	4.71947
GO:0031234	extrinsic component of cytoplasmic side of plasma membrane	4.67676
GO:0000276	mitochondrial proton-transporting ATP synthase complex, coupling factor F(o)	4.56896
GO:0045263	proton-transporting ATP synthase complex, coupling factor F(o)	4.52762
GO:0045261	proton-transporting ATP synthase complex, catalytic core F(1)	4.25614
GO:0042788	polysomal ribosome	4.20471
GO:0005759	mitochondrial matrix	4.00143
GO:0005783	endoplasmic reticulum	3.60174
GO:0009277	fungal-type cell wall	3.51725
GO:0009986	cell surface	3.46979
GO:0031298	replication fork protection complex	3.30333
GO:1990306	RSP5-BUL ubiquitin ligase complex	3.26461
GO:0005934	cellular bud tip	3.26461
GO:0000151	ubiquitin ligase complex	3.26461
GO:0010008	endosome membrane	3.26461
GO:0031225	anchored component of membrane	3.17214
GO:0071944	cell periphery	3.04514
GO:0071014	post-mRNA release spliceosomal complex	2.68933
GO:0022626	cytosolic ribosome	2.60214
GO:0005775	vacuolar lumen	2.59334
GO:0000935	division septum	2.46577
GO:0005839	proteasome core complex	2.44731
GO:0005635	nuclear envelope	2.44731
GO:0019774	proteasome core complex, beta-subunit complex	2.44731
GO:0034045	phagophore assembly site membrane	2.43849
GO:0030446	hyphal cell wall	2.39036
GO:0000932	P-body	2.34617
GO:0031011	Ino80 complex	2.32518
GO:0000781	chromosome, telomeric region	2.32518
GO:0030428	cell septum	2.16956
GO:0000328	fungal-type vacuole lumen	2.13799
GO:0016282	eukaryotic 43S preinitiation complex	2.09191
GO:0005747	mitochondrial respiratory chain complex I	2.06612
GO:0005887	integral component of plasma membrane	2.02945
GO:0016020	membrane	2.0283
GO:0030445	yeast-form cell wall	2.00535
GO:0062040	fungal biofilm matrix	1.98622
GO:0032153	cell division site	1.94177
GO:0019005	SCF ubiquitin ligase complex	1.9053
GO:0030176	integral component of endoplasmic reticulum membrane	1.84299
GO:0030659	cytoplasmic vesicle membrane	1.84299
GO:0005761	mitochondrial ribosome	1.83491
GO:0005685	U1 snRNP	1.78557
GO:0005777	peroxisome	1.64528
GO:0009514	glyoxysome	1.63316
GO:0005854	nascent polypeptide-associated complex	1.60257
GO:0000139	Golgi membrane	1.58129
GO:0012505	endomembrane system	1.58129
GO:0043332	mating projection tip	1.56121
GO:0005962	mitochondrial isocitrate dehydrogenase complex (NAD+)	1.50339
GO:0042645	mitochondrial nucleoid	1.50339
GO:0000329	fungal-type vacuole membrane	1.45526
GO:0005856	cytoskeleton	1.45526
GO:0009331	glycerol-3-phosphate dehydrogenase complex	1.41486
GO:0033163	microneme membrane	1.41215
GO:0019898	extrinsic component of membrane	1.41215
GO:0031410	cytoplasmic vesicle	1.41215
GO:0005654	nucleoplasm	1.4067
GO:0000015	phosphopyruvate hydratase complex	1.3799
GO:0098745	Dcp1-Dcp2 complex	1.36613
GO:0005845	mRNA cap binding complex	1.36613
GO:1990819	actin fusion focus	1.34453
GO:0032541	cortical endoplasmic reticulum	1.33535
GO:0043231	intracellular membrane-bounded organelle	1.33535
GO:0072686	mitotic spindle	1.31966
GO:0000274	mitochondrial proton-transporting ATP synthase, stator stalk	1.30437
GO:0005672	transcription factor TFIIA complex	1.2984
GO:1990429	peroxisomal importomer complex	1.2516
GO:0005778	peroxisomal membrane	1.2516
GO:0016281	eukaryotic translation initiation factor 4F complex	1.23445
GO:0000502	proteasome complex	1.20585
GO:0008540	proteasome regulatory particle, base subcomplex	1.20585
GO:0042175	nuclear outer membrane-endoplasmic reticulum membrane network	1.19089
GO:0005844	polysome	1.18153
GO:0000786	nucleosome	1.1789
GO:0000275	mitochondrial proton-transporting ATP synthase complex, catalytic sector F(1)	1.17442
GO:0005756	mitochondrial proton-transporting ATP synthase, central stalk	1.17442
GO:0005628	prospore membrane	1.13282
GO:0000131	incipient cellular bud site	1.13282
GO:0045009	chitosome	1.13282
GO:0005935	cellular bud neck	1.13282
GO:0035838	growing cell tip	1.12124
GO:0031097	medial cortex	1.12124
GO:0051285	cell cortex of cell tip	1.12124
GO:0045277	respiratory chain complex IV	1.11295
GO:0031143	pseudopodium	1.0698
GO:0009358	polyphosphate kinase complex	1.0698
GO:0005885	Arp2/3 protein complex	1.0698
GO:0005938	cell cortex	1.0698
GO:0043614	multi-eIF complex	1.06497
GO:0033290	eukaryotic 48S preinitiation complex	1.06497
GO:0071540	eukaryotic translation initiation factor 3 complex, eIF3e	1.06497
GO:0071541	eukaryotic translation initiation factor 3 complex, eIF3m	1.06497
GO:0005819	spindle	1.05813
GO:0005684	U2-type spliceosomal complex	1.04483
GO:0042995	cell projection	1.02007
GO:0030015	CCR4-NOT core complex	0.980041
GO:0005753	mitochondrial proton-transporting ATP synthase complex	0.91897
GO:0005754	mitochondrial proton-transporting ATP synthase, catalytic core	0.91897
GO:0030688	preribosome, small subunit precursor	0.869005
GO:0005834	heterotrimeric G-protein complex	0.861198
GO:0032174	cellular bud neck septin collar	0.820525
GO:1990317	Gin4 complex	0.820525
GO:0048471	perinuclear region of cytoplasm	0.731816
GO:0005773	vacuole	0.731816
GO:0071004	U2-type prespliceosome	-0.339776
GO:0005874	microtubule	-0.617708
GO:0033116	endoplasmic reticulum-Golgi intermediate compartment membrane	-1.23951
GO:0030134	COPII-coated ER to Golgi transport vesicle	-1.23951
GO:0030479	actin cortical patch	-1.26341
GO:0005905	clathrin-coated pit	-1.26341
GO:0030136	clathrin-coated vesicle	-1.26341
GO:0030687	preribosome, large subunit precursor	-1.26768
GO:0005694	chromosome	-1.4631
GO:0016602	CCAAT-binding factor complex	-1.61459
GO:0019013	viral nucleocapsid	-1.63652
GO:0020002	host cell plasma membrane	-1.63652
GO:0009316	3-isopropylmalate dehydratase complex	-1.64879
GO:0009326	formate dehydrogenase complex	-1.70416
GO:1990077	primosome complex	-1.92041
GO:0015935	small ribosomal subunit	-2.16975
GO:0009279	cell outer membrane	-2.36655
GO:0015934	large ribosomal subunit	-2.81652
GO:0045239	tricarboxylic acid cycle enzyme complex	-3.16976
GO:0009317	acetyl-CoA carboxylase complex	-3.30779
GO:0005840	ribosome	-7.88742
GO:0005886	plasma membrane	-14.3071

### Sheet: Biological processes
GO_ID	GO_Name	Coefficient
GO:0002181	cytoplasmic translation	13.5284
GO:0045944	positive regulation of transcription by RNA polymerase II	11.7414
GO:0042773	ATP synthesis coupled electron transport	11.6576
GO:0015986	ATP synthesis coupled proton transport	8.34097
GO:0016567	protein ubiquitination	8.05342
GO:0000272	polysaccharide catabolic process	6.43198
GO:0006123	mitochondrial electron transport, cytochrome c to oxygen	5.75008
GO:0006397	mRNA processing	5.42506
GO:0006414	translational elongation	5.25807
GO:0043161	proteasome-mediated ubiquitin-dependent protein catabolic process	5.15031
GO:0006032	chitin catabolic process	4.96754
GO:0006415	translational termination	4.84865
GO:0006511	ubiquitin-dependent protein catabolic process	4.82117
GO:0051028	mRNA transport	4.50839
GO:0070086	ubiquitin-dependent endocytosis	4.21634
GO:0006334	nucleosome assembly	4.10816
GO:0006469	negative regulation of protein kinase activity	4.05741
GO:0042776	mitochondrial ATP synthesis coupled proton transport	4.02343
GO:0006468	protein phosphorylation	3.92255
GO:0071555	cell wall organization	3.83642
GO:0035556	intracellular signal transduction	3.78759
GO:0002183	cytoplasmic translational initiation	3.74833
GO:0006366	transcription by RNA polymerase II	3.62358
GO:0120029	proton export across plasma membrane	3.58199
GO:0051453	regulation of intracellular pH	3.58199
GO:1902600	proton transmembrane transport	3.58199
GO:0034220	ion transmembrane transport	3.58199
GO:0000184	nuclear-transcribed mRNA catabolic process, nonsense-mediated decay	3.57764
GO:0006031	chitin biosynthetic process	3.56053
GO:0061587	transfer RNA gene-mediated silencing	3.30333
GO:0000122	negative regulation of transcription by RNA polymerase II	3.30333
GO:2000238	regulation of tRNA export from nucleus	3.26461
GO:2000203	regulation of ribosomal large subunit export from nucleus	3.26461
GO:0010794	regulation of dolichol biosynthetic process	3.26461
GO:2000235	regulation of tRNA processing	3.26461
GO:0031384	regulation of initiation of mating projection growth	3.26461
GO:0032443	regulation of ergosterol biosynthetic process	3.26461
GO:0010796	regulation of multivesicular body size	3.26461
GO:0034517	ribophagy	3.26461
GO:0072671	mitochondria-associated ubiquitin-dependent protein catabolic process	3.26461
GO:0010793	regulation of mRNA export from nucleus	3.26461
GO:0045723	positive regulation of fatty acid biosynthetic process	3.26461
GO:0010795	regulation of ubiquinone biosynthetic process	3.26461
GO:2000232	regulation of rRNA processing	3.26461
GO:0048260	positive regulation of receptor-mediated endocytosis	3.26461
GO:0051865	protein autoubiquitination	3.26461
GO:0034644	cellular response to UV	3.26461
GO:0043328	protein transport to vacuole involved in ubiquitin-dependent protein catabolic process via the multivesicular body sorting pathway	3.26461
GO:0032436	positive regulation of proteasomal ubiquitin-dependent protein catabolic process	3.26461
GO:0016973	poly(A)+ mRNA export from nucleus	3.26461
GO:0006513	protein monoubiquitination	3.26461
GO:0006808	regulation of nitrogen utilization	3.26461
GO:0000209	protein polyubiquitination	3.26461
GO:0009410	response to xenobiotic stimulus	3.26461
GO:0006333	chromatin assembly or disassembly	3.26461
GO:0032880	regulation of protein localization	3.26461
GO:0032956	regulation of actin cytoskeleton organization	3.26461
GO:0007005	mitochondrion organization	3.26461
GO:0019220	regulation of phosphate metabolic process	3.26461
GO:0001933	negative regulation of protein phosphorylation	3.25272
GO:0006542	glutamine biosynthetic process	3.22706
GO:0006457	protein folding	3.19542
GO:0030435	sporulation resulting in formation of a cellular spore	3.15806
GO:0006006	glucose metabolic process	3.12374
GO:0006417	regulation of translation	2.86388
GO:0045292	mRNA cis splicing, via spliceosome	2.77639
GO:0045732	positive regulation of protein catabolic process	2.70299
GO:0005975	carbohydrate metabolic process	2.6295
GO:0000054	ribosomal subunit export from nucleus	2.50119
GO:0106035	protein maturation by [4Fe-4S] cluster transfer	2.47847
GO:0097428	protein maturation by iron-sulfur cluster transfer	2.47847
GO:0009102	biotin biosynthetic process	2.47847
GO:0016226	iron-sulfur cluster assembly	2.47847
GO:0007124	pseudohyphal growth	2.44878
GO:0010827	regulation of glucose transmembrane transport	2.44878
GO:0009749	response to glucose	2.44878
GO:0045842	positive regulation of mitotic metaphase/anaphase transition	2.44731
GO:0010498	proteasomal protein catabolic process	2.44731
GO:0030448	hyphal growth	2.44381
GO:0006887	exocytosis	2.40516
GO:0031507	heterochromatin assembly	2.34459
GO:1903097	regulation of CENP-A containing nucleosome assembly	2.32518
GO:0000722	telomere maintenance via recombination	2.32518
GO:0042766	nucleosome mobilization	2.32518
GO:0016584	nucleosome positioning	2.32518
GO:0031509	subtelomeric heterochromatin assembly	2.32518
GO:0043618	regulation of transcription from RNA polymerase II promoter in response to stress	2.32518
GO:0035065	regulation of histone acetylation	2.32518
GO:0043486	histone exchange	2.32518
GO:0032006	regulation of TOR signaling	2.32518
GO:0019427	acetyl-CoA biosynthetic process from acetate	2.25439
GO:0006607	NLS-bearing protein import into nucleus	2.22723
GO:0048315	conidium formation	2.16956
GO:0045493	xylan catabolic process	2.16794
GO:1990961	xenobiotic detoxification by transmembrane export across the plasma membrane	2.14454
GO:0000425	pexophagy	2.13799
GO:0007039	protein catabolic process in the vacuole	2.13799
GO:0009267	cellular response to starvation	2.13799
GO:0031152	aggregation involved in sorocarp development	2.08987
GO:0015976	carbon utilization	2.08732
GO:0045324	late endosome to vacuole transport	2.06717
GO:0022900	electron transport chain	2.06612
GO:0051403	stress-activated MAPK cascade	2.04512
GO:0022904	respiratory electron transport chain	1.96784
GO:0000028	ribosomal small subunit assembly	1.92063
GO:0031146	SCF-dependent proteasomal ubiquitin-dependent protein catabolic process	1.9053
GO:0051321	meiotic cell cycle	1.9053
GO:0009052	pentose-phosphate shunt, non-oxidative branch	1.87644
GO:0006659	phosphatidylserine biosynthetic process	1.84299
GO:0006658	phosphatidylserine metabolic process	1.84299
GO:0006646	phosphatidylethanolamine biosynthetic process	1.84299
GO:0016024	CDP-diacylglycerol biosynthetic process	1.84299
GO:0007009	plasma membrane organization	1.84299
GO:0000226	microtubule cytoskeleton organization	1.83161
GO:0000278	mitotic cell cycle	1.83161
GO:0042128	nitrate assimilation	1.80315
GO:0006357	regulation of transcription by RNA polymerase II	1.80315
GO:0033387	putrescine biosynthetic process from ornithine	1.79715
GO:0000395	mRNA 5'-splice site recognition	1.78557
GO:0000398	mRNA splicing, via spliceosome	1.78557
GO:0033696	heterochromatin boundary formation	1.76758
GO:0006338	chromatin remodeling	1.76758
GO:0006281	DNA repair	1.71031
GO:0000032	cell wall mannoprotein biosynthetic process	1.66759
GO:0006493	protein O-linked glycosylation	1.66759
GO:0006487	protein N-linked glycosylation	1.66759
GO:0097502	mannosylation	1.66759
GO:0045901	positive regulation of translational elongation	1.64528
GO:0106248	positive regulation of poly(A)-specific ribonuclease activity	1.6445
GO:0106247	negative regulation of poly(A)-specific ribonuclease activity	1.6445
GO:0060212	negative regulation of nuclear-transcribed mRNA poly(A) tail shortening	1.6445
GO:0060211	regulation of nuclear-transcribed mRNA poly(A) tail shortening	1.6445
GO:0031124	mRNA 3'-end processing	1.6445
GO:0006612	protein targeting to membrane	1.60257
GO:0048312	intracellular distribution of mitochondria	1.598
GO:0000045	autophagosome assembly	1.58129
GO:0006888	endoplasmic reticulum to Golgi vesicle-mediated transport	1.58129
GO:0019878	lysine biosynthetic process via aminoadipic acid	1.56782
GO:0032220	plasma membrane fusion involved in cytogamy	1.56121
GO:0030433	ubiquitin-dependent ERAD pathway	1.5404
GO:0006102	isocitrate metabolic process	1.50339
GO:0009785	blue light signaling pathway	1.46903
GO:0046777	protein autophosphorylation	1.46903
GO:0006409	tRNA export from nucleus	1.45526
GO:0034198	cellular response to amino acid starvation	1.45526
GO:0051017	actin filament bundle assembly	1.45526
GO:0046167	glycerol-3-phosphate biosynthetic process	1.41486
GO:0046168	glycerol-3-phosphate catabolic process	1.41486
GO:0006650	glycerophospholipid metabolic process	1.41486
GO:1903307	positive regulation of regulated secretory pathway	1.41215
GO:0017148	negative regulation of translation	1.41131
GO:0006606	protein import into nucleus	1.4067
GO:0070458	cellular detoxification of nitrogen compound	1.38077
GO:0071500	cellular response to nitrosative stress	1.38077
GO:0097308	cellular response to farnesol	1.3799
GO:0071470	cellular response to osmotic stress	1.3799
GO:0015883	FAD transport	1.37815
GO:0009272	fungal-type cell wall biogenesis	1.37815
GO:0030148	sphingolipid biosynthetic process	1.37815
GO:0055085	transmembrane transport	1.37815
GO:0031087	deadenylation-independent decapping of nuclear-transcribed mRNA	1.36613
GO:0000290	deadenylation-dependent decapping of nuclear-transcribed mRNA	1.36613
GO:0034428	nuclear-transcribed mRNA catabolic process, exonucleolytic, 5'-3'	1.36613
GO:1904541	fungal-type cell wall disassembly involved in conjugation with cellular fusion	1.34453
GO:0070879	fungal-type cell wall beta-glucan metabolic process	1.34453
GO:1905287	positive regulation of G2/M transition of mitotic cell cycle involved in cellular response to nitrogen starvation	1.33881
GO:1902471	regulation of mitotic actomyosin contractile ring localization	1.33881
GO:1900237	positive regulation of induction of conjugation with cellular fusion	1.33881
GO:0035308	negative regulation of protein dephosphorylation	1.33881
GO:0030011	maintenance of cell polarity	1.33535
GO:0034727	piecemeal microautophagy of the nucleus	1.33535
GO:0015918	sterol transport	1.33535
GO:0015914	phospholipid transport	1.33535
GO:0016125	sterol metabolic process	1.33535
GO:0006897	endocytosis	1.33535
GO:0006527	arginine catabolic process	1.33041
GO:0006401	RNA catabolic process	1.31053
GO:0007156	homophilic cell adhesion via plasma membrane adhesion molecules	1.3074
GO:0065003	protein-containing complex assembly	1.30437
GO:0051123	RNA polymerase II preinitiation complex assembly	1.2984
GO:0060261	positive regulation of transcription initiation from RNA polymerase II promoter	1.2984
GO:0006367	transcription initiation from RNA polymerase II promoter	1.2984
GO:0006336	DNA replication-independent chromatin assembly	1.2829
GO:0016560	protein import into peroxisome matrix, docking	1.2516
GO:0000463	maturation of LSU-rRNA from tricistronic rRNA transcript (SSU-rRNA, 5.8S rRNA, LSU-rRNA)	1.21466
GO:0002182	cytoplasmic translational elongation	1.20822
GO:0070651	nonfunctional rRNA decay	1.20585
GO:0070682	proteasome regulatory particle assembly	1.20585
GO:0043171	peptide catabolic process	1.20585
GO:0031503	protein-containing complex localization	1.20585
GO:0006315	homing of group II introns	1.19504
GO:0090615	mitochondrial mRNA processing	1.19504
GO:0006278	RNA-dependent DNA biosynthetic process	1.19504
GO:0008298	intracellular mRNA localization	1.19089
GO:0016071	mRNA metabolic process	1.19089
GO:0006452	translational frameshifting	1.18153
GO:0051083	'de novo' cotranslational protein folding	1.18153
GO:0042149	cellular response to glucose starvation	1.18153
GO:0006450	regulation of translational fidelity	1.18153
GO:0019323	pentose catabolic process	1.17265
GO:0044262	cellular carbohydrate metabolic process	1.17265
GO:0006707	cholesterol catabolic process	1.16483
GO:0042254	ribosome biogenesis	1.16142
GO:0042351	'de novo' GDP-L-fucose biosynthetic process	1.14952
GO:0019673	GDP-mannose metabolic process	1.14952
GO:0008643	carbohydrate transport	1.14532
GO:0043936	asexual sporulation resulting in formation of a cellular spore	1.13282
GO:0097271	protein localization to bud neck	1.13282
GO:0034221	fungal-type cell wall chitin biosynthetic process	1.13282
GO:0030476	ascospore wall assembly	1.13282
GO:0030950	establishment or maintenance of actin cytoskeleton polarity	1.12124
GO:0007264	small GTPase mediated signal transduction	1.12124
GO:0007010	cytoskeleton organization	1.12124
GO:0043327	chemotaxis to cAMP	1.0698
GO:0032060	bleb assembly	1.0698
GO:0071470	hyperosmotic response	1.0698
GO:0046689	response to mercury ion	1.0698
GO:0030041	actin filament polymerization	1.0698
GO:0006909	phagocytosis	1.0698
GO:0034314	Arp2/3 complex-mediated actin nucleation	1.0698
GO:0002188	translation reinitiation	1.06497
GO:0032781	positive regulation of ATP-dependent activity	1.06497
GO:0001732	formation of cytoplasmic translation initiation complex	1.06497
GO:0098863	nuclear migration by microtubule mediated pushing forces	1.05813
GO:0000280	nuclear division	1.05813
GO:0051591	response to cAMP	1.05785
GO:0009298	GDP-mannose biosynthetic process	1.04668
GO:0006486	protein glycosylation	1.04668
GO:0008380	RNA splicing	1.04483
GO:0046177	D-gluconate catabolic process	1.03826
GO:0009051	pentose-phosphate shunt, oxidative branch	1.03826
GO:1903669	positive regulation of chemorepellent activity	1.02007
GO:1903665	negative regulation of asexual reproduction	1.02007
GO:0014067	negative regulation of phosphatidylinositol 3-kinase signaling	1.02007
GO:0030587	sorocarp development	1.02007
GO:0014065	phosphatidylinositol 3-kinase signaling	1.02007
GO:0051896	regulation of protein kinase B signaling	1.02007
GO:0030835	negative regulation of actin filament depolymerization	1.02007
GO:0046856	phosphatidylinositol dephosphorylation	1.02007
GO:0008285	negative regulation of cell population proliferation	1.02007
GO:0048870	cell motility	1.02007
GO:0006470	protein dephosphorylation	1.02007
GO:0016311	dephosphorylation	1.02007
GO:1905342	positive regulation of protein localization to kinetochore	1.01238
GO:0051984	positive regulation of chromosome segregation	1.01238
GO:0032933	SREBP signaling pathway	1.01238
GO:0051701	biological process involved in interaction with host	0.983285
GO:0000289	nuclear-transcribed mRNA poly(A) tail shortening	0.980041
GO:1990625	negative regulation of cytoplasmic translational initiation in response to stress	0.96034
GO:0031047	gene silencing by RNA	0.96034
GO:0071469	cellular response to alkaline pH	0.927386
GO:0006796	phosphate-containing compound metabolic process	0.925545
GO:0006565	L-serine catabolic process	0.903875
GO:0046655	folic acid metabolic process	0.903875
GO:0046653	tetrahydrofolate metabolic process	0.903875
GO:0006515	protein quality control for misfolded or incompletely synthesized proteins	0.903643
GO:0006616	SRP-dependent cotranslational protein targeting to membrane, translocation	0.903643
GO:0046830	positive regulation of RNA import into nucleus	0.869005
GO:0030490	maturation of SSU-rRNA	0.869005
GO:0000462	maturation of SSU-rRNA from tricistronic rRNA transcript (SSU-rRNA, 5.8S rRNA, LSU-rRNA)	0.869005
GO:0007186	G protein-coupled receptor signaling pathway	0.861198
GO:0032120	ascospore-type prospore membrane formation	0.857205
GO:0030259	lipid glycosylation	0.857205
GO:0016126	sterol biosynthetic process	0.857205
GO:0006914	autophagy	0.857205
GO:0098841	protein localization to cell division site after cytokinesis	0.820525
GO:0007117	budding cell bud growth	0.820525
GO:2000617	positive regulation of histone H3-K9 acetylation	0.820525
GO:0006337	nucleosome disassembly	0.820525
GO:0031116	positive regulation of microtubule polymerization	0.820525
GO:0032968	positive regulation of transcription elongation from RNA polymerase II promoter	0.820525
GO:0071902	positive regulation of protein serine/threonine kinase activity	0.820525
GO:0042274	ribosomal small subunit biogenesis	0.820525
GO:0043085	positive regulation of catalytic activity	0.820525
GO:0044571	[2Fe-2S] cluster assembly	0.771573
GO:0006879	cellular iron ion homeostasis	0.771573
GO:0045041	protein import into mitochondrial intermembrane space	0.751379
GO:0051085	chaperone cofactor-dependent protein refolding	0.751379
GO:0051131	chaperone-mediated protein complex assembly	0.751379
GO:0031398	positive regulation of protein ubiquitination	0.731816
GO:0030001	metal ion transport	0.731816
GO:0006083	acetate metabolic process	0.707424
GO:0009251	glucan catabolic process	0.600194
GO:0044275	cellular carbohydrate catabolic process	0.600194
GO:0006886	intracellular protein transport	0.317873
GO:0006097	glyoxylate cycle	-0.164507
GO:0006364	rRNA processing	-0.17992
GO:0042744	hydrogen peroxide catabolic process	-0.316617
GO:0015031	protein transport	-0.545789
GO:0019264	glycine biosynthetic process from serine	-0.674529
GO:0035999	tetrahydrofolate interconversion	-0.674529
GO:0006096	glycolytic process	-0.694125
GO:0018298	protein-chromophore linkage	-0.882894
GO:0000750	pheromone-dependent signal transduction involved in conjugation with cellular fusion	-0.970077
GO:0006730	one-carbon metabolic process	-0.982143
GO:0006021	inositol biosynthetic process	-1.07915
GO:0000027	ribosomal large subunit assembly	-1.11532
GO:0016192	vesicle-mediated transport	-1.23951
GO:0048268	clathrin coat assembly	-1.26341
GO:0072583	clathrin-dependent endocytosis	-1.26341
GO:0006900	vesicle budding from membrane	-1.26341
GO:0044208	'de novo' AMP biosynthetic process	-1.32015
GO:0019464	glycine decarboxylation via glycine cleavage system	-1.34689
GO:0006101	citrate metabolic process	-1.3621
GO:0009061	anaerobic respiration	-1.3621
GO:0005980	glycogen catabolic process	-1.37795
GO:0008654	phospholipid biosynthetic process	-1.38472
GO:0006325	chromatin organization	-1.40741
GO:0006265	DNA topological change	-1.4631
GO:0006261	DNA-dependent DNA replication	-1.4631
GO:0000436	carbon catabolite activation of transcription from RNA polymerase II promoter	-1.61459
GO:0043457	regulation of cellular respiration	-1.61459
GO:0044210	'de novo' CTP biosynthetic process	-1.6163
GO:0006541	glutamine metabolic process	-1.6163
GO:0006633	fatty acid biosynthetic process	-1.61938
GO:0019563	glycerol catabolic process	-1.62463
GO:0006072	glycerol-3-phosphate metabolic process	-1.62463
GO:0006071	glycerol metabolic process	-1.62463
GO:0044826	viral genome integration into host DNA	-1.63652
GO:0075713	establishment of integrated proviral latency	-1.63652
GO:0019068	virion assembly	-1.63652
GO:0046718	viral entry into host cell	-1.63652
GO:0015074	DNA integration	-1.63652
GO:0006094	gluconeogenesis	-1.6935
GO:0015942	formate metabolic process	-1.70416
GO:0045227	capsule polysaccharide biosynthetic process	-1.76343
GO:0097588	archaeal or bacterial-type flagellum-dependent cell motility	-1.79423
GO:0006935	chemotaxis	-1.79423
GO:0006811	ion transport	-1.79423
GO:0045454	cell redox homeostasis	-1.80406
GO:0006974	cellular response to DNA damage stimulus	-1.88054
GO:0006269	DNA replication, synthesis of RNA primer	-1.92041
GO:0030163	protein catabolic process	-1.98099
GO:0008615	pyridoxine biosynthetic process	-2.00266
GO:0006284	base-excision repair	-2.01065
GO:0006631	fatty acid metabolic process	-2.01717
GO:0019483	beta-alanine biosynthetic process	-2.03595
GO:0006210	thymine catabolic process	-2.03595
GO:0006574	valine catabolic process	-2.03595
GO:0009229	thiamine diphosphate biosynthetic process	-2.0527
GO:0009228	thiamine biosynthetic process	-2.0527
GO:0010967	regulation of polyamine biosynthetic process	-2.0948
GO:0000160	phosphorelay signal transduction system	-2.0948
GO:0045893	positive regulation of transcription, DNA-templated	-2.0948
GO:0009060	aerobic respiration	-2.10847
GO:1903241	U2-type prespliceosome assembly	-2.12534
GO:0044179	hemolysis in other organism	-2.13595
GO:0019877	diaminopimelate biosynthetic process	-2.2203
GO:0009089	lysine biosynthetic process via diaminopimelate	-2.2203
GO:0006432	phenylalanyl-tRNA aminoacylation	-2.2714
GO:0045727	positive regulation of translation	-2.27254
GO:0009058	biosynthetic process	-2.29475
GO:0016075	rRNA catabolic process	-2.33852
GO:0008033	tRNA processing	-2.33852
GO:0015833	peptide transport	-2.35472
GO:0000716	transcription-coupled nucleotide-excision repair, DNA damage recognition	-2.36253
GO:0051301	cell division	-2.36655
GO:0007049	cell cycle	-2.36655
GO:0006402	mRNA catabolic process	-2.38833
GO:0006396	RNA processing	-2.38833
GO:0006090	pyruvate metabolic process	-2.40093
GO:0006435	threonyl-tRNA aminoacylation	-2.40979
GO:0001514	selenocysteine incorporation	-2.42098
GO:0016259	selenocysteine metabolic process	-2.42098
GO:0007017	microtubule-based process	-2.44931
GO:0009432	SOS response	-2.51079
GO:0006426	glycyl-tRNA aminoacylation	-2.52927
GO:0071897	DNA biosynthetic process	-2.63179
GO:0006260	DNA replication	-2.63179
GO:0019521	D-gluconate metabolic process	-2.81649
GO:0030979	alpha-glucan biosynthetic process	-2.91083
GO:0009088	threonine biosynthetic process	-3.02702
GO:0006400	tRNA modification	-3.13784
GO:0006106	fumarate metabolic process	-3.16976
GO:0009098	leucine biosynthetic process	-3.17739
GO:0006520	cellular amino acid metabolic process	-3.24573
GO:0019679	propionate metabolic process, methylcitrate cycle	-3.35613
GO:0006979	response to oxidative stress	-3.53279
GO:0006355	regulation of transcription, DNA-templated	-3.97712
GO:0042823	pyridoxal phosphate biosynthetic process	-4.13138
GO:0006310	DNA recombination	-4.14731
GO:0044205	'de novo' UMP biosynthetic process	-4.42601
GO:0006526	arginine biosynthetic process	-4.42601
GO:0009408	response to heat	-4.66224
GO:0006098	pentose-phosphate shunt	-4.95341
GO:0006119	oxidative phosphorylation	-5.43528
GO:0015990	electron transport coupled proton transport	-5.5486
GO:0017038	protein import	-7.27646
GO:0065002	intracellular protein transmembrane transport	-7.27646
GO:0006605	protein targeting	-7.27646
GO:0006099	tricarboxylic acid cycle	-8.19897
GO:0042026	protein refolding	-8.62468
GO:0006412	translation	-9.93231
GO:0006351	transcription, DNA-templated	-14.1968

### Sheet: Molecular functions
GO_ID	GO_Name	Coefficient
GO:0003723	RNA binding	11.8996
GO:0016887	ATP hydrolysis activity	10.3097
GO:0008137	NADH dehydrogenase (ubiquinone) activity	10.0916
GO:0106310	protein serine kinase activity	9.25647
GO:0004712	protein serine/threonine/tyrosine kinase activity	9.25647
GO:0046933	proton-transporting ATP synthase activity, rotational mechanism	6.73493
GO:0003746	translation elongation factor activity	6.70638
GO:0015078	proton transmembrane transporter activity	5.86218
GO:0004674	protein serine/threonine kinase activity	5.7992
GO:0042393	histone binding	5.55662
GO:0005509	calcium ion binding	5.21167
GO:0008121	ubiquinol-cytochrome-c reductase activity	5.07593
GO:0008061	chitin binding	4.96754
GO:0046961	proton-transporting ATPase activity, rotational mechanism	4.88944
GO:0003743	translation initiation factor activity	4.75237
GO:0008289	lipid binding	4.54968
GO:0004222	metalloendopeptidase activity	4.38211
GO:0016791	phosphatase activity	4.3038
GO:0030674	protein-macromolecule adaptor activity	4.10863
GO:0003682	chromatin binding	4.10816
GO:0008553	P-type proton-exporting transporter activity	3.58199
GO:0015662	P-type ion transporter activity	3.58199
GO:0004100	chitin synthase activity	3.56053
GO:0005507	copper ion binding	3.39571
GO:0140359	ABC-type transporter activity	3.3572
GO:0003724	RNA helicase activity	3.32243
GO:0043130	ubiquitin binding	3.26461
GO:0061630	ubiquitin protein ligase activity	3.26461
GO:0035091	phosphatidylinositol binding	3.26461
GO:0004842	ubiquitin-protein transferase activity	3.26461
GO:0004568	chitinase activity	3.25985
GO:0051537	2 iron, 2 sulfur cluster binding	3.25005
GO:0004356	glutamate-ammonia ligase activity	3.22706
GO:0030246	carbohydrate binding	2.8478
GO:0016491	oxidoreductase activity	2.54177
GO:0051015	actin filament binding	2.52506
GO:0008266	poly(U) RNA binding	2.50652
GO:0008143	poly(A) binding	2.50652
GO:0051536	iron-sulfur cluster binding	2.47847
GO:0004298	threonine-type endopeptidase activity	2.44731
GO:0043138	3'-5' DNA helicase activity	2.32518
GO:0016208	AMP binding	2.25439
GO:0003987	acetate-CoA ligase activity	2.25439
GO:0046555	acetylxylan esterase activity	2.16794
GO:0030248	cellulose binding	2.16794
GO:0016810	hydrolase activity, acting on carbon-nitrogen (but not peptide) bonds	2.16794
GO:0031176	endo-1,4-beta-xylanase activity	2.16794
GO:0001716	L-amino-acid oxidase activity	2.15125
GO:0051082	unfolded protein binding	2.08622
GO:0016651	oxidoreductase activity, acting on NAD(P)H	2.06612
GO:0004707	MAP kinase activity	2.04512
GO:1901691	proton binding	2.02945
GO:0004614	phosphoglucomutase activity	1.94988
GO:0004672	protein kinase activity	1.91038
GO:0004586	ornithine decarboxylase activity	1.79715
GO:0030619	U1 snRNA binding	1.78557
GO:0031493	nucleosomal histone binding	1.76758
GO:0070577	lysine-acetylated histone binding	1.76758
GO:0004099	chitin deacetylase activity	1.70769
GO:0031177	phosphopantetheine binding	1.68841
GO:0004315	3-oxoacyl-[acyl-carrier-protein] synthase activity	1.68841
GO:0000030	mannosyltransferase activity	1.66759
GO:0000026	alpha-1,2-mannosyltransferase activity	1.66759
GO:0046421	methylisocitrate lyase activity	1.63316
GO:0004451	isocitrate lyase activity	1.63316
GO:0004410	homocitrate synthase activity	1.56782
GO:0008237	metallopeptidase activity	1.56435
GO:0005216	ion channel activity	1.51678
GO:0004449	isocitrate dehydrogenase (NAD+) activity	1.50339
GO:0009882	blue light photoreceptor activity	1.46903
GO:0042973	glucan endo-1,3-beta-D-glucosidase activity	1.46444
GO:0042124	1,3-beta-glucanosyltransferase activity	1.46444
GO:0008106	alcohol dehydrogenase (NADP+) activity	1.45836
GO:0016616	oxidoreductase activity, acting on the CH-OH group of donors, NAD or NADP as acceptor	1.45836
GO:1904408	melatonin binding	1.45526
GO:0019901	protein kinase binding	1.45526
GO:0031267	small GTPase binding	1.45526
GO:0106257	glycerol-3-phosphate dehydrogenase [NADP+] activity	1.41486
GO:0004367	glycerol-3-phosphate dehydrogenase [NAD+] activity	1.41486
GO:0009931	calcium-dependent protein serine/threonine kinase activity	1.41215
GO:0016757	glycosyltransferase activity	1.40707
GO:0008139	nuclear localization sequence binding	1.4067
GO:0061608	nuclear import signal receptor activity	1.4067
GO:0004129	cytochrome-c oxidase activity	1.39335
GO:0004634	phosphopyruvate hydratase activity	1.3799
GO:0015230	FAD transmembrane transporter activity	1.37815
GO:0050072	m7G(5')pppN diphosphatase activity	1.36613
GO:0003727	single-stranded RNA binding	1.36613
GO:0030145	manganese ion binding	1.36613
GO:0004338	glucan exo-1,3-beta-glucosidase activity	1.34453
GO:0046557	glucan endo-1,6-beta-glucosidase activity	1.34453
GO:0004865	protein serine/threonine phosphatase inhibitor activity	1.33881
GO:0004864	protein phosphatase inhibitor activity	1.33881
GO:0008097	5S rRNA binding	1.33788
GO:0120015	sterol transfer activity	1.33535
GO:0001786	phosphatidylserine binding	1.33535
GO:0015248	sterol transporter activity	1.33535
GO:0070273	phosphatidylinositol-4-phosphate binding	1.33535
GO:0032934	sterol binding	1.33535
GO:0005548	phospholipid transporter activity	1.33535
GO:0033897	ribonuclease T2 activity	1.31053
GO:0004521	endoribonuclease activity	1.31053
GO:0000979	RNA polymerase II core promoter sequence-specific DNA binding	1.2984
GO:0017025	TBP-class protein binding	1.2984
GO:0003712	transcription coregulator activity	1.2984
GO:0000340	RNA 7-methylguanosine cap binding	1.23445
GO:0004022	alcohol dehydrogenase (NAD+) activity	1.22328
GO:0036402	proteasome-activating activity	1.20585
GO:0005516	calmodulin binding	1.18153
GO:0004365	glyceraldehyde-3-phosphate dehydrogenase (NAD+) (phosphorylating) activity	1.17387
GO:0004750	ribulose-phosphate 3-epimerase activity	1.17265
GO:0018580	nitronate monooxygenase activity	1.16483
GO:0070401	NADP+ binding	1.14952
GO:0008446	GDP-mannose 4,6-dehydratase activity	1.14952
GO:0022857	transmembrane transporter activity	1.14532
GO:0005096	GTPase activator activity	1.12124
GO:0102250	linear malto-oligosaccharide phosphorylase activity	1.05785
GO:0102499	SHG alpha-glucan phosphorylase activity	1.05785
GO:0008184	glycogen phosphorylase activity	1.05785
GO:0004475	mannose-1-phosphate guanylyltransferase activity	1.04668
GO:0043024	ribosomal small subunit binding	1.02694
GO:0008138	protein tyrosine/serine/threonine phosphatase activity	1.02007
GO:0004725	protein tyrosine phosphatase activity	1.02007
GO:0016314	phosphatidylinositol-3,4,5-trisphosphate 3-phosphatase activity	1.02007
GO:0004713	protein tyrosine kinase activity	1.01238
GO:0048039	ubiquinone binding	0.999625
GO:0047834	D-threo-aldose 1-dehydrogenase activity	0.994236
GO:0004535	poly(A)-specific ribonuclease activity	0.980041
GO:0031625	ubiquitin protein ligase binding	0.951723
GO:0004775	succinate-CoA ligase (ADP-forming) activity	0.934655
GO:0004474	malate synthase activity	0.933219
GO:0004427	inorganic diphosphatase activity	0.925545
GO:0043531	ADP binding	0.91897
GO:0070905	serine binding	0.903875
GO:0031683	G-protein beta/gamma-subunit complex binding	0.861198
GO:0001664	G protein-coupled receptor binding	0.861198
GO:0102203	brassicasterol glucosyltransferase activity	0.857205
GO:0102205	cholesterol alpha-glucosyltransferase activity	0.857205
GO:0102202	soladodine glucosyltransferase activity	0.857205
GO:0016906	sterol 3-beta-glucosyltransferase activity	0.857205
GO:0030332	cyclin binding	0.820525
GO:0008047	enzyme activator activity	0.820525
GO:0042802	identical protein binding	0.820525
GO:0004332	fructose-bisphosphate aldolase activity	0.773093
GO:0004252	serine-type endopeptidase activity	0.772821
GO:0140132	iron-sulfur cluster carrier activity	0.771573
GO:0008198	ferrous iron binding	0.771573
GO:0051087	chaperone binding	0.751379
GO:0004612	phosphoenolpyruvate carboxykinase (ATP) activity	0.707424
GO:0004801	transaldolase activity	0.703798
GO:0043565	sequence-specific DNA binding	0.635729
GO:0102483	scopolin beta-glucosidase activity	0.600194
GO:0008422	beta-glucosidase activity	0.600194
GO:0005525	GTP binding	0.319842
GO:0051287	NAD binding	0.254468
GO:0003882	CDP-diacylglycerol-serine O-phosphatidyltransferase activity	0.122565
GO:0090729	toxin activity	0.0153024
GO:0003700	DNA-binding transcription factor activity	-0.291656
GO:0004096	catalase activity	-0.316617
GO:0004190	aspartic-type endopeptidase activity	-0.353707
GO:0000166	nucleotide binding	-0.409108
GO:0046982	protein heterodimerization activity	-0.435689
GO:0003964	RNA-directed DNA polymerase activity	-0.441474
GO:0005200	structural constituent of cytoskeleton	-0.617708
GO:0004372	glycine hydroxymethyltransferase activity	-0.674529
GO:0003924	GTPase activity	-0.726347
GO:0019003	GDP binding	-0.965721
GO:0000155	phosphorelay sensor kinase activity	-1.02151
GO:0004512	inositol-3-phosphate synthase activity	-1.07915
GO:0008923	lysine decarboxylase activity	-1.24307
GO:0032050	clathrin heavy chain binding	-1.26341
GO:0005545	1-phosphatidylinositol binding	-1.26341
GO:0000149	SNARE binding	-1.26341
GO:0005546	phosphatidylinositol-4,5-bisphosphate binding	-1.26341
GO:0004019	adenylosuccinate synthase activity	-1.32015
GO:0009055	electron transfer activity	-1.3465
GO:0004375	glycine dehydrogenase (decarboxylating) activity	-1.34689
GO:0046962	sodium-transporting ATPase activity, rotational mechanism	-1.38667
GO:0046932	sodium-transporting ATP synthase activity, rotational mechanism	-1.38667
GO:0003918	DNA topoisomerase type II (double strand cut,ATP-hydrolyzing) activity	-1.4631
GO:0004834	tryptophan synthase activity	-1.47498
GO:0003852	2-isopropylmalate synthase activity	-1.5286
GO:0003730	mRNA 3'-UTR binding	-1.54732
GO:0001228	DNA-binding transcription activator activity, RNA polymerase II-specific	-1.61459
GO:0003883	CTP synthase activity	-1.6163
GO:0004370	glycerol kinase activity	-1.62463
GO:0039660	structural constituent of virion	-1.63652
GO:0004523	RNA-DNA hybrid ribonuclease activity	-1.63652
GO:0003887	DNA-directed DNA polymerase activity	-1.63652
GO:0003861	3-isopropylmalate dehydratase activity	-1.64879
GO:0015297	antiporter activity	-1.67996
GO:0008324	cation transmembrane transporter activity	-1.67996
GO:0008863	formate dehydrogenase (NAD+) activity	-1.70416
GO:0043546	molybdopterin cofactor binding	-1.70416
GO:0008767	UDP-galactopyranose mutase activity	-1.76343
GO:0004616	phosphogluconate dehydrogenase (decarboxylating) activity	-1.77823
GO:0004148	dihydrolipoyl dehydrogenase activity	-1.80406
GO:0050660	flavin adenine dinucleotide binding	-1.80406
GO:0000287	magnesium ion binding	-1.87077
GO:0004013	adenosylhomocysteinase activity	-1.88602
GO:0016793	triphosphoric monoester hydrolase activity	-1.89525
GO:0003896	DNA primase activity	-1.92041
GO:0047547	2-methylcitrate dehydratase activity	-1.99403
GO:0016843	amine-lyase activity	-2.00266
GO:0033958	DNA-deoxyinosine glycosylase activity	-2.01065
GO:0004844	uracil DNA N-glycosylase activity	-2.01065
GO:0004466	long-chain-acyl-CoA dehydrogenase activity	-2.01717
GO:0004085	butyryl-CoA dehydrogenase activity	-2.01717
GO:0018478	malonate-semialdehyde dehydrogenase (acetylating) activity	-2.03595
GO:0004491	methylmalonate-semialdehyde dehydrogenase (acylating) activity	-2.03595
GO:0016830	carbon-carbon lyase activity	-2.0527
GO:0008073	ornithine decarboxylase inhibitor activity	-2.0948
GO:1990447	U2 snRNP binding	-2.12534
GO:1990446	U1 snRNP binding	-2.12534
GO:0003676	nucleic acid binding	-2.12534
GO:0016832	aldehyde-lyase activity	-2.13441
GO:0004802	transketolase activity	-2.13692
GO:0008750	NAD(P)+ transhydrogenase (AB-specific) activity	-2.1493
GO:0003735	structural constituent of ribosome	-2.17091
GO:0004591	oxoglutarate dehydrogenase (succinyl-transferring) activity	-2.21693
GO:0030976	thiamine pyrophosphate binding	-2.21693
GO:0016787	hydrolase activity	-2.21837
GO:0008666	2,3,4,5-tetrahydropyridine-2,6-dicarboxylate N-succinyltransferase activity	-2.2203
GO:0032549	ribonucleoside binding	-2.24533
GO:0004826	phenylalanine-tRNA ligase activity	-2.2714
GO:0033854	glutamate-prephenate aminotransferase activity	-2.29475
GO:0004069	L-aspartate:2-oxoglutarate aminotransferase activity	-2.29475
GO:0016655	oxidoreductase activity, acting on NAD(P)H, quinone or similar compound as acceptor	-2.33401
GO:0009022	tRNA nucleotidyltransferase activity	-2.33852
GO:0000175	3'-5'-exoribonuclease activity	-2.33852
GO:0009881	photoreceptor activity	-2.35192
GO:0004654	polyribonucleotide nucleotidyltransferase activity	-2.38833
GO:0004736	pyruvate carboxylase activity	-2.40093
GO:0009374	biotin binding	-2.40093
GO:0004829	threonine-tRNA ligase activity	-2.40979
GO:0035368	selenocysteine insertion sequence binding	-2.42098
GO:0004133	glycogen debranching enzyme activity	-2.4358
GO:0003697	single-stranded DNA binding	-2.51079
GO:0008094	ATP-dependent activity, acting on DNA	-2.51079
GO:0004820	glycine-tRNA ligase activity	-2.52927
GO:0050897	cobalt ion binding	-2.63179
GO:0031419	cobalamin binding	-2.63179
GO:0004748	ribonucleoside-diphosphate reductase activity, thioredoxin disulfide as acceptor	-2.63179
GO:0004450	isocitrate dehydrogenase (NADP+) activity	-2.73088
GO:0050661	NADP binding	-2.75366
GO:0016740	transferase activity	-2.81652
GO:0008270	zinc ion binding	-2.83625
GO:0003729	mRNA binding	-2.87151
GO:0016758	hexosyltransferase activity	-2.91083
GO:0004795	threonine synthase activity	-3.02702
GO:0035596	methylthiotransferase activity	-3.13784
GO:0004333	fumarate hydratase activity	-3.16976
GO:0004658	propionyl-CoA carboxylase activity	-3.30779
GO:0003989	acetyl-CoA carboxylase activity	-3.30779
GO:0043022	ribosome binding	-3.64782
GO:0047456	2-methylisocitrate dehydratase activity	-4.05384
GO:0036381	pyridoxal 5'-phosphate synthase (glutamine hydrolysing) activity	-4.13138
GO:0004386	helicase activity	-4.27966
GO:0004088	carbamoyl-phosphate synthase (glutamine-hydrolyzing) activity	-4.42601
GO:0005506	iron ion binding	-4.42827
GO:0016853	isomerase activity	-4.71382
GO:0046983	protein dimerization activity	-4.71739
GO:0003684	damaged DNA binding	-4.87332
GO:0030170	pyridoxal phosphate binding	-4.93845
GO:0004176	ATP-dependent peptidase activity	-5.01617
GO:0047780	citrate dehydratase activity	-5.08582
GO:0003994	aconitate hydratase activity	-5.08582
GO:0004553	hydrolase activity, hydrolyzing O-glycosyl compounds	-5.34663
GO:0020037	heme binding	-5.75189
GO:0046872	metal ion binding	-5.95872
GO:0008564	protein-exporting ATPase activity	-7.27646
GO:0050136	NADH dehydrogenase (quinone) activity	-7.8435
GO:0019843	rRNA binding	-9.60828
GO:0048038	quinone binding	-11.7163
GO:0005524	ATP binding	-13.7156
GO:0003899	DNA-directed 5'-3' RNA polymerase activity	-14.1968
GO:0000049	tRNA binding	-14.3686
GO:0003677	DNA binding	-15.0298
GO:0051539	4 iron, 4 sulfur cluster binding	-17.5418
